# Phages use contingency loci as a bet-hedging strategy

**DOI:** 10.1101/2025.10.21.683753

**Authors:** Jasper B. Gomez, Jeffrey E. Barrick, Christopher M. Waters

**Author notes:** Corresponding Author: 5180 Biomedical and Physical Sciences 567 Wilson Road, East Lansing, MI 48824. current address-Department of Microbiology, Genetics, & Immunology, Michigan State University, East Lansing, Michigan, USA. Declarations of interest: none.

## Abstract

Bacteriophages are estimated to outnumber bacteria by ∼10-fold^1,2^. Here, we show that phage genomes contain contingency loci (CL), hypermutable DNA regions that promote reversible frameshift mutations through DNA polymerase slippage^3–6^. CL have been described in bacteria, archaea, and eukaryotes but have not previously been reported in phages. We demonstrate that CL in coliphage T2 and T4 generates genomic and phenotypic diversity in resulting progeny to evade host defense, a process known as bet-hedging. Whole genome sequencing of T2 and T4 show similar levels of CL-driven sequence variation in dozens of other putative CL. Additional sequencing of T6, T7, Secφ27, ICP1 and ICP2, alongside bioinformatics of the BASEL phage collection reveals that putative CL are widespread in phages and are encoded in every functional class of genes. Collectively, our study describes a new paradigm for understanding phage replication in which CL drive genetic diversification and population heterogeneity to rapidly evolve.
