## Supplemental Table 12 for "Phages use contingency loci as a bet-hedging strategy"

### Sheet: Sheet 1
Predicted gene functions of genomic regions with putative CL in E.coli phages
#Predicted gene function from PhageScope Wang, R.H. et al. (2023)
#PhageScope: a well-annotated bacteriophage database with automatic analyses and visualizations. Nucleic Acids Res. 52, D756-D761
Phage	gene_product	Function
T2	RIIA lysis inhibitor	lysis/regulation
T2	DNA topoisomerase II large subunit	replication
T2	FmdB-like transcriptional regulator	regulation
T2	hypothetical protein/MotB-like transcriptional regulator	intergenic
T2	exonuclease	packaging
T2	Dda-like helicase	replication
T2	Dda.1 hypothetical protein	hypothetical
T2	Srd anti-sigma factor	unsorted
T2	Mrh transcription modulator under heat shock	regulation
T2	Mrh.1 hypothetical protein	hypothetical
T2	Mrh.2 hypothetical protein/virion structural protein	intergenic
T2	nucleoside triphosphate pyrophosphohydrolase	unsorted
T2	Dam family site-specific DNA-(adenine-N6)-methyltransferase	immune
T2	hypothetical protein	hypothetical
T2	gp61.1 hypothetical protein	assembly/hypothetical
T2	gp61.2 hypothetical protein	assembly/hypothetical
T2	spackle periplasmic	unsorted
T2	head vertex assembly chaperone	assembly/infection
T2	recombinase	integration
T2	recombinase/beta-glucosyl-HMC-alpha-glucosyltransferase	intergenic
T2	thymidylate synthase	unsorted
T2	iduronate sulfatase	unsorted
T2	hypothetical protein/DNA polymerase	intergenic
T2	DNA polymerase	replication
T2	translation repressor	regulation
T2	clamp loader of DNA polymerase	replication
T2	DNA polymerase processivity factor	replication
T2	SbcC-like subunit of palindrome specific endonuclease	packaging
T2	homing endonuclease	packaging
T2	alpha-glucosyltransferase	immune
T2	a-gt.3 hypothetical protein	hypothetical
T2	RNA polymerase sigma factor	replication
T2	gp55.2 hypothetical protein	assembly/hypothetical
T2	gp55.5 conserved protein of unknown function	assembly
T2	anaerobic ribonucleotide reductase small subunit	replication
T2	ribonucleotide reductase/antitoxin from a toxin-antitoxin system	intergenic
T2	NrdC.5 conserved hypothetical protein	hypothetical
T2	hypothetical protein/NrdC.7	intergenic
T2	NrdC.9 conserved hypothetical protein	hypothetical
T2	hypothetical protein/RNA polymerase ADP-ribosylase	intergenic
T2	RNA polymerase ADP-ribosylase	replication
T2	RNA polymerase ADP-ribosylase/nucleotidyltransferase	intergenic
T2	MobD.3 hypothetical protein	hypothetical
T2	MobD.5 hypothetical protein	hypothetical
T2	MobD.5 hypothetical protein/starvation-inducible transcriptional regulator	intergenic
T2	starvation-inducible transcriptional regulator	regulation
T2	thymidine kinase	unsorted
T2	internal virion protein	infection
T2	e.8 conserved hypothetical protein/hypothetical protein	intergenic
T2	RNA ligase	replication
T2	deoxynucleoside monophosphate kinase	unsorted
T2	tail protein	infection
T2	head closure	assembly
T2	baseplate wedge subunit	infection
T2	baseplate hub subunit and tail lysozyme	lysis/infection
T2	terminase large subunit	packaging
T2	tail sheath	infection
T2	portal protein	infection
T2	prohead	assembly
T2	head scaffolding protein	assembly
T2	head maturation protease	lysis/assembly/infection
T2	major head protein	assembly
T2	Hoc-like head decoration	assembly
T2	minor head protein inhibitor of protease	lysis/regulation/assembly
T2	DNA helicase/hypothetical protein	intergenic
T2	UvsY-like recombination mediator	integration/replication
T2	baseplate hub assembly protein	assembly/infection
T2	baseplate hub subunit and tail length	infection
T2	Alt-like RNA polymerase ADP-ribosyltransferase	replication/immune
T2	DNA ligase	replication
T2	DUF3045 domain-containing protein	unsorted
T2	gp30.7 conserved hypothetical protein/gp30.9 conserved hypothetical protein	intergenic
T2	Rz-like spanin	lysis
T2	RNA ligase and tail fiber protein attachment catalyst	lysis/replication/infection
T2	endonuclease	packaging
T2	ribonucleotide reductase class Ia beta subunit	integration/replication
T2	NrdA-like aerobic NDP reductase large subunit	replication
T2	NrdA.2 conserved hypothetical protein	hypothetical
T2	hypothetical protein/single strand DNA binding protein	intergenic
T2	DNA helicase loader	replication
T2	late promoter transcriptional regulator	regulation
T2	transcriptional regulator	regulation
T2	RNase H	unsorted
T2	tail fiber protein proximal subunit	infection
T2	holin	lysis
T2	AsiA.1 hypothetical protein	hypothetical
T2	MotA-like activator of middle period transcription	regulation
T2	MotA-like activator of middle period transcription/MotA.1 hypothetical predicted periplasmic protein	intergenic
T2	DNA topoisomerase II	replication
T2	activator of host PrrC lysyl-tRNA endonuclease	lysis/tRNA/regulation/packaging
T2	Ndd.4/outermembrane	intergenic
T2	hypothetical protein/DenB-like DNA endonuclease IV	intergenic
T2	DenB-like DNA endonuclease IV	packaging
T2	RIIB lysis inhibitor	lysis/regulation
T4	minor head protein inhibitor of protease	lysis/regulation/assembly
T4	major head protein/homing endonuclease	intergenic
T4	ribonucleotide reductase class Ia beta subunit	integration/replication
T4	homing endonuclease/a-gt.2 hypothetical protein	intergenic
T4	gp30.8 conserved hypothetical protein/gp30.9 conserved hypothetical protein	intergenic
T4	MotA-like activator of middle period transcription/MotA.1 hypothetical predicted periplasmic protein	intergenic
T4	hypothetical protein	hypothetical
T4	DUF3045 domain-containing protein	unsorted
T4	PseT.1 conserved hypothetical protein	hypothetical
T4	MobD.5 hypothetical protein/starvation-inducible transcriptional regulator	intergenic
T4	tail protein	infection
T4	MobD.1 conserved hypothetical protein	hypothetical
T4	beta-glucosyltransferase	integration/immune
T4	head closure	assembly
T4	outer membrane protein	assembly
T4	baseplate hub subunit and tail lysozyme	lysis/infection
T4	hypothetical protein/single strand DNA binding protein	intergenic
T4	NrdC.9 conserved hypothetical protein	hypothetical
T4	thymidine kinase	unsorted
T4	tail fiber protein proximal subunit	infection
T4	RNA ligase and tail fiber protein attachment catalyst	lysis/replication/infection
T4	Alt-like RNA polymerase ADP-ribosyltransferase	replication/immune
T4	DNA helicase/hypothetical protein	intergenic
T4	late promoter transcriptional regulator	regulation
T4	prohead	assembly
T4	DNA topoisomerase II large subunit	replication
T4	Srd anti-sigma factor	unsorted
T4	transcriptional regulator	regulation
T4	exonuclease	packaging
T4	DNA helicase	replication
T4	baseplate wedge subunit	infection
T4	homing endonuclease	packaging
T4	long tail fiber protein distal subunit	infection
T4	starvation-inducible transcriptional regulator	regulation
T4	gp61.1 hypothetical protein	assembly/hypothetical
T4	SbcC-like subunit of palindrome specific endonuclease	packaging
T4	AsiA.1 hypothetical protein	hypothetical
T4	DNA polymerase	replication
T4	hypothetical protein/nucleotidyltransferase	intergenic
T4	DNA polymerase processivity factor	replication
T4	NrdA-like aerobic NDP reductase large subunit	replication
T4	thymidylate synthase	unsorted
T4	portal protein	infection
T4	holin	lysis
T4	endonuclease V N-glycosylase UV repair enzyme	packaging
T4	RIIA lysis inhibitor	lysis/regulation
T4	DNA topoisomerase II	replication
T4	gp60.1 hypothetical protein/homing endonuclease	intergenic
T4	FmdB-like transcriptional regulator	regulation
T4	Dda.1 hypothetical protein	hypothetical
T4	Mrh transcription modulator under heat shock	regulation
T4	Mrh.1 hypothetical protein	hypothetical
T4	Mrh.2 hypothetical protein/virion structural protein	intergenic
T4	dUTPase	unsorted
T4	Dam family site-specific DNA-(adenine-N6)-methyltransferase	immune
T4	spackle periplasmic	unsorted
T4	head vertex assembly chaperone	assembly/infection
T4	recombinase	integration
T4	iduronate sulfatase	unsorted
T4	iduronate sulfatase/DNA polymerase	intergenic
T4	translation repressor	regulation
T4	clamp loader of DNA polymerase	replication
T4	alpha-glucosyltransferase	immune
T4	a-gt.3 hypothetical protein	hypothetical
T4	RNA polymerase sigma factor	replication
T4	gp55.2 hypothetical protein	assembly/hypothetical
T4	gp55.5 conserved protein of unknown function	assembly
T4	I-TevII homing endonuclease	packaging
T4	NrdC.5 conserved hypothetical protein	hypothetical
T4	MobD.3 hypothetical protein	hypothetical
T4	MobD.5 hypothetical protein	hypothetical
T4	e.8 conserved hypothetical protein/tRNA-Arg	intergenic
T4	RNA ligase	replication
T4	deoxynucleoside monophosphate kinase	unsorted
T4	head-tail adaptor Ad2	assembly/infection
T4	head closure Hc2	regulation/assembly
T4	terminase large subunit	packaging
T4	tail sheath	infection
T4	head scaffolding protein	assembly
T4	head maturation protease	lysis/assembly/infection
T4	major head protein	assembly
T4	Hoc-like head decoration	assembly
T4	UvsY-like recombination mediator	integration/replication
T4	baseplate hub assembly protein	assembly/infection
T4	baseplate hub subunit and tail length	infection
T4	DNA ligase	replication
T4	gp30.8 conserved hypothetical protein	assembly/hypothetical
T4	endonuclease	packaging
T4	NrdA.2 conserved hypothetical protein	hypothetical
T4	DNA helicase loader	replication
T4	RnaseH	unsorted
T4	tail fiber assembly	assembly/infection
T4	inhibitor of MrcBC restriction	regulation
T4	MotA-like activator of middle period transcription	regulation
T4	DenB.1 hypothetical protein	hypothetical
T4	DenB-like DNA endonuclease IV	packaging
T4	RIIB lysis inhibitor	lysis/regulation
T6	ribonucleotide reductase class Ia beta subunit	integration/replication
T6	MotA-like activator of middle period transcription/hypothetical protein	intergenic
T6	baseplate wedge subunit	infection
T6	hypothetical protein/hypothetical protein	intergenic
T6	hinge connector of long tail fiber protein distal connector	infection
T6	DUF3045 domain-containing protein	unsorted
T6	head closure	assembly
T6	hypothetical protein/DNA polymerase	intergenic
T6	exonuclease	packaging
T6	RIIB lysis inhibitor	lysis/regulation
T6	thymidylate synthase	unsorted
T6	baseplate hub assembly protein	assembly/infection
T6	DNA helicase	replication
T6	DNA helicase loader	replication
T6	tail fiber protein proximal subunit	infection
T6	hypothetical protein/single strand DNA binding protein	intergenic
T6	RNA polymerase sigma factor	replication
T6	homing endonuclease	packaging
T6	UvsY-like recombination mediator	integration/replication
T6	tail sheath stabilizer and completion protein	infection
T6	Hoc-like head decoration	assembly
T6	DNA polymerase	replication
T6	endonuclease	packaging
T6	DNA helicase/hypothetical protein	intergenic
T6	DNA endonuclease	packaging
T6	hypothetical protein	hypothetical
T6	MotA-like activator of middle period transcription	regulation
T6	anaerobic ribonucleotide reductase small subunit	replication
T6	putative head morphogenesis protein	assembly
T6	long tail fiber protein distal subunit	infection
T6	RNA polymerase ADP-ribosylase	replication
T6	general stress protein	unsorted
T6	head maturation protease	lysis/assembly/infection
T6	portal protein	infection
T6	hypothetical protein/tRNA-Arg	intergenic
T6	baseplate hub subunit and tail lysozyme	lysis/infection
T6	hypothetical protein/nucleotidyltransferase	intergenic
T6	translation repressor	regulation
T6	long tail fiber protein proximal connector/hinge connector of long tail fiber protein distal connector	intergenic
T6	hypothetical protein/virion structural protein	intergenic
T6	RIIA lysis inhibitor	lysis/regulation
T6	baseplate hub subunit and tail length	infection
T6	recombinase	integration
T6	DNA topoisomerase II large subunit	replication
T6	FmdB-like transcriptional regulator	regulation
T6	cef modifier of supressor tRNAs/MotB-like transcriptional regulator	intergenic
T6	Srd anti-sigma factor	unsorted
T6	Mrh transcription modulator under heat shock	regulation
T6	prohead assembly scaffold protein	assembly
T6	spackle periplasmic	unsorted
T6	head vertex assembly chaperone	assembly/infection
T6	recombinase/beta-glucosyl-HMC-alpha-glucosyltransferase	intergenic
T6	DNA polymerase clamp loader subunit A	replication
T6	DNA polymerase processivity factor	replication
T6	SbcC-like subunit of palindrome specific endonuclease	packaging
T6	alpha-glucosyltransferase	immune
T6	head assembly cochaperone with GroES	assembly/infection
T6	nuclease	packaging
T6	HNH homing endonuclease	packaging
T6	hypothetical protein/starvation-inducible transcriptional regulator	intergenic
T6	thymidine kinase	unsorted
T6	internal virion protein	infection
T6	RNA ligase	replication
T6	deoxynucleoside monophosphate kinase	unsorted
T6	tail protein	infection
T6	head-tail adaptor Ad2	assembly/infection
T6	head closure Hc2	regulation/assembly
T6	terminase large subunit	packaging
T6	prohead	assembly
T6	head scaffolding protein	assembly
T6	major head protein	assembly
T6	minor head protein inhibitor of protease	lysis/regulation/assembly
T6	Alt-like RNA polymerase ADP-ribosyltransferase	replication/immune
T6	DNA ligase	replication
T6	dCMP deaminase	unsorted
T6	Rz-like spanin	lysis
T6	RNA ligase and tail fiber protein attachment catalyst	lysis/replication/infection
T6	NrdA-like aerobic NDP reductase large subunit	replication
T6	late promoter transcriptional regulator	regulation
T6	transcriptional regulator	regulation
T6	RNase H	unsorted
T6	holin	lysis
T6	DNA topoisomerase II	replication
T6	naphthalene 1,2-dioxygenase/hypothetical protein	intergenic
T6	DenB-like DNA endonuclease IV	packaging
T7	major head protein/tail protein	intergenic
SecΦ27	hypothetical protein	hypothetical
SecΦ27	DNA repair exonuclease/holin	intergenic
SecΦ27	holin	lysis
SecΦ27	endolysin	lysis
SecΦ27	hypothetical protein/YdbL	intergenic
SecΦ27	DNA helicase	replication
SecΦ27	DNA methyltransferase	immune
SecΦ27	translocation/assembly module TamB	intergenic
SecΦ27	hypothetical protein/hypothetical protein	intergenic
SecΦ27	hypothetical protein/terminase small subunit	intergenic
SecΦ27	terminase large subunit	packaging
SecΦ27	portal protein	infection
SecΦ27	HtjA	unsorted
SecΦ27	HtjA/scaffolding protein	intergenic
SecΦ27	scaffolding protein/major head protein	intergenic
SecΦ27	major head protein	assembly
SecΦ27	virion structural protein	assembly/infection
SecΦ27	tail completion or Neck1 protein	assembly/infection
SecΦ27	major tail protein	infection
SecΦ27	major tail protein/tail length tape measure protein	intergenic
SecΦ27	tail length tape measure protein	assembly/infection
SecΦ27	tail length tape measure protein/tail length tape measure protein	intergenic
SecΦ27	minor tail protein/minor tail protein	intergenic
SecΦ27	tail protein	infection
SecΦ27	tail protein/tail protein	intergenic
SecΦ27	membrane associated protein	assembly
SecΦ27	hypothetical protein/exonuclease VIII	intergenic
SecΦ27	exonuclease VIII	packaging
SecΦ27	single strand DNA binding protein/chaperone of endosialidase	intergenic
SecΦ27	tail protein/DNA primase	intergenic
SecΦ27	transcriptional regulator	regulation
SecΦ27	transcriptional regulator/ATP-dependent helicase	intergenic
SecΦ27	ATP-dependent helicase	replication
SecΦ27	VRR-NUC domain-containing protein	unsorted
