## Supplemental Table 13 for "Phages use contingency loci as a bet-hedging strategy"

### Sheet: BASEL_clean_data_with_SSR_per_K
Total number of SSRs and SSRs per kb in BASEL phage library
# Phage information from Table S2 of 1. Humolli, D., Piel, D., Maffei, E., Heyer, Y., Agustoni, E., Shaidullina, A., Willi, L., Imwinkelried, P., Estermann, F., Cuénod, A., et al. (2025).
# Completing the BASEL phage collection to unlock hidden diversity for systematic exploration of phage–host interactions. PLOS Biology 23, e3003063. https://doi.org/10.1371/journal.pbio.3003063.
BAS_phage	genome_id	# of repeats >=6	# of Base A	# of Base G	# of Base T	# of Base C	# of 6 length	# of 7 length	# of 8 length	# of 9 length	# of 10 length	# of 14 length	# of 13 length	# of 15 length	# of 11 length	# of 23 length	# of 12 length	# of 17 length	location_type_Unknown	location_type_gene	location_type_promoter	morphotype	ICTV.family	ICTV.subfamily	ICTV.genus	genome_size_bp	GC_content	CDS	tRNAs	inteins	introns	SSR_per_Kb	Bas_num
Bas01	MZ501051	44	24	3	17	0	36	6	2	0	0	0	0	0	0	0	0	0	3	26	15	siphovirus	Drexlerviridae	Braunvirinae	Rtpvirus	50126	0.448	78	1	0	0	0.877788	1
Bas02	MZ501080	42	22	1	19	0	35	5	1	1	0	0	0	0	0	0	0	0	2	26	14	siphovirus	Drexlerviridae	Braunvirinae	Guelphvirus	47149	0.445	83	1	0	0	0.890793	2
Bas03	MZ501087	39	20	2	17	0	27	11	1	0	0	0	0	0	0	0	0	0	3	23	13	siphovirus	Drexlerviridae	Braunvirinae	Guelphvirus	47731	0.447	89	1	0	0	0.817079	3
Bas04	MZ501069	76	47	2	27	0	59	11	4	1	1	0	0	0	0	0	0	0	4	52	20	siphovirus	Drexlerviridae	Tempevirinae	Warwickvirus	51777	0.448	91	0	0	0	1.46783	4
Bas05	MZ501101	73	47	1	25	0	58	11	3	1	0	0	0	0	0	0	0	0	3	51	19	siphovirus	Drexlerviridae	Tempevirinae	Warwickvirus	47775	0.447	80	0	0	0	1.528	5
Bas06	MZ501090	70	43	0	27	0	53	13	2	2	0	0	0	0	0	0	0	0	3	48	19	siphovirus	Drexlerviridae	Tempevirinae	Hanrivervirus	51474	0.44	89	0	0	0	1.35991	6
Bas07	MZ501079	67	39	2	26	0	54	9	1	3	0	0	0	0	0	0	0	0	3	43	21	siphovirus	Drexlerviridae	Tempevirinae	Hanrivervirus	51129	0.439	91	0	0	0	1.31041	7
Bas08	MZ501059	63	41	0	22	0	57	6	0	0	0	0	0	0	0	0	0	0	2	45	16	siphovirus	Drexlerviridae	Tempevirinae	Tlsvirus	50731	0.432	91	0	0	0	1.24184	8
Bas09	MZ501099	60	43	0	17	0	52	6	2	0	0	0	0	0	0	0	0	0	2	40	18	siphovirus	Drexlerviridae	Tempevirinae	Changchunvirus	51285	0.464	90	0	0	0	1.16993	9
Bas10	MZ501077	54	34	1	19	0	44	8	2	0	0	0	0	0	0	0	0	0	4	34	16	siphovirus	Drexlerviridae	Tempevirinae	unclassified	49911	0.482	90	0	0	0	1.08193	10
Bas11	MZ501085	55	35	1	19	0	41	11	3	0	0	0	0	0	0	0	0	0	4	34	17	siphovirus	Drexlerviridae	Tempevirinae	unclassified	49715	0.486	87	0	0	0	1.10631	11
Bas12	MZ501053	37	21	2	14	0	33	3	1	0	0	0	0	0	0	0	0	0	4	23	10	siphovirus	Drexlerviridae	Tunavirinae	Sertoctavirus	49298	0.481	84	0	0	0	0.750538	12
Bas13	MZ501092	61	36	3	21	1	49	10	2	0	0	0	0	0	0	0	0	0	2	44	15	siphovirus	Drexlerviridae	Tunavirinae	Tunavirus	50192	0.458	83	0	0	0	1.21533	13
Bas14	MZ501107	20	12	2	5	1	17	2	1	0	0	0	0	0	0	0	0	0	1	13	6	siphovirus	NA	NA	Dhillonvirus	43627	0.544	63	0	0	0	0.458432	14
Bas15	MZ501097	27	11	5	7	4	21	3	1	1	1	0	0	0	0	0	0	0	1	20	6	siphovirus	NA	NA	Dhillonvirus	44550	0.544	64	0	0	0	0.606061	15
Bas16	MZ501070	29	14	4	8	3	26	2	0	0	1	0	0	0	0	0	0	0	1	22	6	siphovirus	NA	NA	Dhillonvirus	44295	0.546	64	0	0	0	0.654701	16
Bas17	MZ501088	22	9	3	7	3	20	1	0	1	0	0	0	0	0	0	0	0	2	16	4	siphovirus	NA	NA	Dhillonvirus	43104	0.546	65	0	0	0	0.510393	17
Bas18	MZ501095	27	10	5	6	6	24	2	0	1	0	0	0	0	0	0	0	0	3	18	6	siphovirus	NA	NA	Dhillonvirus	44882	0.545	65	0	0	0	0.601577	18
Bas19	MZ501057	26	16	0	10	0	24	1	1	0	0	0	0	0	0	0	0	0	2	19	5	siphovirus	NA	Queuovirinae	Nonagvirus	58073	0.435	93	0	0	0	0.447712	19
Bas20	MZ501068	26	16	3	7	0	23	1	1	0	1	0	0	0	0	0	0	0	2	18	6	siphovirus	NA	Queuovirinae	Nonagvirus	59834	0.435	92	0	0	0	0.434536	20
Bas21	MZ501071	30	23	1	6	0	28	2	0	0	0	0	0	0	0	0	0	0	2	24	4	siphovirus	NA	Queuovirinae	Seuratvirus	56589	0.447	95	0	0	0	0.530138	21
Bas22	MZ501091	32	23	2	6	1	32	0	0	0	0	0	0	0	0	0	0	0	0	28	4	siphovirus	NA	Queuovirinae	Seuratvirus	58567	0.447	95	0	0	0	0.546383	22
Bas23	MZ501112	24	17	1	4	2	23	0	0	0	0	0	1	0	0	0	0	0	0	20	4	siphovirus	NA	Queuovirinae	Seuratvirus	60092	0.443	97	0	0	0	0.399388	23
Bas24	MZ501104	25	20	2	3	0	24	1	0	0	0	0	0	0	0	0	0	0	0	24	1	siphovirus	NA	Queuovirinae	Seuratvirus	60068	0.447	96	0	0	0	0.416195	24
Bas25	MZ501110	28	19	0	8	1	27	1	0	0	0	0	0	0	0	0	0	0	2	24	2	siphovirus	NA	Queuovirinae	Seuratvirus	58342	0.442	88	0	0	0	0.479929	25
Bas26	MZ501072	50	34	3	13	0	49	1	0	0	0	0	0	0	0	0	0	0	2	35	13	siphovirus	Demerecviridae	Markadamsvirinae	Epseptimavirus	114196	0.402	179	30	0	0	0.437844	26
Bas27	MZ501108	43	31	1	11	0	42	0	0	0	0	0	1	0	0	0	0	0	3	28	12	siphovirus	Demerecviridae	Markadamsvirinae	Epseptimavirus	114179	0.407	169	31	0	0	0.376602	27
Bas28	MZ501076	56	41	4	11	0	55	1	0	0	0	0	0	0	0	0	0	0	3	39	14	siphovirus	Demerecviridae	Markadamsvirinae	Epseptimavirus	115446	0.401	182	28	0	0	0.485075	28
Bas29	MZ501105	49	37	2	10	0	48	0	0	0	0	0	0	0	0	0	0	1	3	32	14	siphovirus	Demerecviridae	Markadamsvirinae	Epseptimavirus	110821	0.401	180	29	0	0	0.442154	29
Bas30	MZ501109	60	41	2	17	0	59	0	0	0	0	1	0	0	0	0	0	0	4	41	15	siphovirus	Demerecviridae	Markadamsvirinae	Epseptimavirus	114488	0.397	182	24	0	0	0.524072	30
Bas31	MZ501058	89	68	2	18	1	85	3	0	0	0	0	0	0	0	1	0	0	5	73	11	siphovirus	Demerecviridae	Markadamsvirinae	Tequintavirus	113532	0.39	169	24	0	0	0.78392	31
Bas32	MZ501075	79	60	2	16	1	78	1	0	0	0	0	0	0	0	0	0	0	3	64	12	siphovirus	Demerecviridae	Markadamsvirinae	Tequintavirus	112239	0.39	172	26	0	0	0.703855	32
Bas33	MZ501074	100	71	4	25	0	94	6	0	0	0	0	0	0	0	0	0	0	5	81	14	siphovirus	Demerecviridae	Markadamsvirinae	Tequintavirus	111607	0.391	170	23	1	0	0.896001	33
Bas34	MZ501103	92	67	4	21	0	88	3	1	0	0	0	0	0	0	0	0	0	3	73	16	siphovirus	Demerecviridae	Markadamsvirinae	Tequintavirus	107080	0.388	155	12	3	0	0.859171	34
Bas35	MZ501113	170	118	1	51	0	163	7	0	0	0	0	0	0	0	0	0	0	1	158	11	myovirus	Straboviridae	Tevenvirinae	Tequatrovirus	166861	0.354	277	11	0	1	1.01881	35
Bas36	MZ501096	172	117	1	54	0	161	10	1	0	0	0	0	0	0	0	0	0	1	157	14	myovirus	Straboviridae	Tevenvirinae	Tequatrovirus	167732	0.354	272	11	0	1	1.02545	36
Bas37	MZ501089	176	123	1	52	0	168	7	1	0	0	0	0	0	0	0	0	0	4	160	12	myovirus	Straboviridae	Tevenvirinae	Tequatrovirus	167832	0.354	272	10	0	1	1.04867	37
Bas38	MZ501052	164	114	0	49	1	154	9	1	0	0	0	0	0	0	0	0	0	2	150	12	myovirus	Straboviridae	Tevenvirinae	Tequatrovirus	167411	0.354	273	9	0	0	0.979625	38
Bas39	MZ501066	159	113	0	46	0	147	11	0	1	0	0	0	0	0	0	0	0	2	147	10	myovirus	Straboviridae	Tevenvirinae	Tequatrovirus	169509	0.354	281	11	0	0	0.938003	39
Bas40	MZ501065	159	113	0	46	0	151	8	0	0	0	0	0	0	0	0	0	0	2	144	13	myovirus	Straboviridae	Tevenvirinae	Tequatrovirus	164714	0.355	267	11	0	0	0.96531	40
Bas41	MZ501067	161	113	0	48	0	153	8	0	0	0	0	0	0	0	0	0	0	4	146	11	myovirus	Straboviridae	Tevenvirinae	Tequatrovirus	165574	0.354	276	11	0	0	0.972375	41
Bas42	MZ501050	168	123	0	45	0	156	10	1	0	0	0	1	0	0	0	0	0	2	155	11	myovirus	Straboviridae	Tevenvirinae	Tequatrovirus	168255	0.355	277	10	0	0	0.998484	42
Bas43	MZ501106	164	124	0	40	0	155	9	0	0	0	0	0	0	0	0	0	0	2	152	10	myovirus	Straboviridae	Tevenvirinae	Tequatrovirus	166115	0.354	271	10	0	1	0.987268	43
Bas44	MZ501046	158	113	0	45	0	150	8	0	0	0	0	0	0	0	0	0	0	3	145	10	myovirus	Straboviridae	Tevenvirinae	Tequatrovirus	166773	0.355	275	11	0	0	0.947396	44
Bas45	MZ501098	160	118	1	41	0	154	6	0	0	0	0	0	0	0	0	0	0	2	150	8	myovirus	Straboviridae	Tevenvirinae	Tequatrovirus	170053	0.356	278	8	0	1	0.940883	45
Bas46	MZ501056	130	97	0	33	0	118	10	0	1	0	0	0	0	1	0	0	0	3	113	14	myovirus	Straboviridae	Tevenvirinae	Mosigvirus	169031	0.377	269	2	0	0	0.76909	46
Bas47	MZ501047	126	101	0	25	0	117	6	1	1	1	0	0	0	0	0	0	0	2	112	12	myovirus	Straboviridae	Tevenvirinae	Mosigvirus	168968	0.377	271	2	0	0	0.745703	47
Bas48	MZ501054	96	70	5	19	2	93	2	0	0	0	0	0	1	0	0	0	0	3	84	9	myovirus	NA	Vequintavirinae	Vequintavirus	137623	0.437	229	6	0	0	0.697558	48
Bas49	MZ501062	102	70	7	22	3	97	4	0	1	0	0	0	0	0	0	0	0	6	79	17	myovirus	NA	Vequintavirinae	Vequintavirus	139980	0.437	227	6	0	2	0.728676	49
Bas50	MZ501060	112	76	8	27	1	106	2	2	0	1	0	1	0	0	0	0	0	4	89	19	myovirus	NA	Vequintavirinae	Vequintavirus	138240	0.434	228	6	0	1	0.810185	50
Bas51	MZ501111	102	70	5	23	4	95	6	0	0	0	0	0	1	0	0	0	0	6	84	12	myovirus	NA	Vequintavirinae	Vequintavirus	140659	0.436	230	6	0	3	0.725158	51
Bas52	MZ501102	106	75	5	23	3	102	3	0	0	1	0	0	0	0	0	0	0	4	86	16	myovirus	NA	Vequintavirinae	Vequintavirus	137380	0.437	225	6	0	4	0.771582	52
Bas53	MZ501083	104	72	8	21	3	99	4	0	0	0	1	0	0	0	0	0	0	4	85	15	myovirus	NA	Vequintavirinae	Vequintavirus	135602	0.436	223	6	0	1	0.76695	53
Bas54	MZ501093	103	74	6	20	3	100	2	0	0	0	0	1	0	0	0	0	0	4	84	15	myovirus	NA	Vequintavirinae	Vequintavirus	136346	0.435	221	6	0	2	0.755431	54
Bas55	MZ501082	98	70	6	18	4	92	4	1	1	0	0	0	0	0	0	0	0	4	81	13	myovirus	NA	Vequintavirinae	Vequintavirus	135630	0.437	223	6	0	0	0.722554	55
Bas56	MZ501048	98	70	6	20	2	95	1	1	0	0	1	0	0	0	0	0	0	5	80	13	myovirus	NA	Vequintavirinae	Vequintavirus	135345	0.438	221	6	0	2	0.724076	56
Bas57	MZ501094	95	68	4	21	2	91	2	0	0	0	0	0	0	1	0	1	0	3	80	12	myovirus	NA	Vequintavirinae	Vequintavirus	135061	0.436	225	6	0	1	0.703386	57
Bas58	MZ501073	100	71	7	20	2	93	5	0	0	1	1	0	0	0	0	0	0	6	83	11	myovirus	NA	Vequintavirinae	Vequintavirus	136906	0.436	225	6	0	3	0.730428	58
Bas59	MZ501061	105	74	6	23	2	98	6	1	0	0	0	0	0	0	0	0	0	4	89	12	myovirus	NA	Vequintavirinae	Vequintavirus	131526	0.437	208	6	0	0	0.798321	59
Bas60	MZ501100	169	120	0	48	1	164	5	0	0	0	0	0	0	0	0	0	0	4	149	16	myovirus	NA	Stephanstirmvirinae	Justusliebigvirus	150425	0.375	264	14	2	1	1.12348	60
Bas61	MZ501063	172	118	3	50	1	169	3	0	0	0	0	0	0	0	0	0	0	6	147	19	myovirus	NA	Stephanstirmvirinae	Justusliebigvirus	146666	0.374	264	14	0	0	1.17273	61
Bas62	MZ501084	161	118	1	41	1	157	3	1	0	0	0	0	0	0	0	0	0	3	143	15	myovirus	NA	Stephanstirmvirinae	Justusliebigvirus	144831	0.374	258	14	1	1	1.11164	62
Bas63	MZ501086	71	53	0	17	1	70	1	0	0	0	0	0	0	0	0	0	0	9	50	12	myovirus	NA	Ounavirinae	Felixounavirus	87100	0.39	136	25	0	1	0.815155	63
Bas64	MZ501081	3	1	1	1	0	1	2	0	0	0	0	0	0	0	0	0	0	2	0	1	podovirus	Autographiviridae	Studiervirinae	Teseptimavirus	39842	0.485	51	0	0	1	0.0752974	64
Bas65	MZ501078	2	0	0	1	1	1	0	1	0	0	0	0	0	0	0	0	0	1	0	1	podovirus	Autographiviridae	Studiervirinae	Teseptimavirus	39451	0.487	50	0	0	0	0.0506958	65
Bas67	MZ501064	3	0	1	1	1	0	2	0	1	0	0	0	0	0	0	0	0	1	0	2	podovirus	Autographiviridae	Studiervirinae	Berlinvirus	39315	0.49	48	0	0	0	0.0763068	67
Bas68	MZ501055	3	0	0	1	2	2	0	1	0	0	0	0	0	0	0	0	0	2	0	1	podovirus	Autographiviridae	Studiervirinae	Berlinvirus	39466	0.487	49	0	0	0	0.0760148	68
Bas69	MZ501049	21	8	0	12	1	18	2	0	0	1	0	0	0	0	0	0	0	2	12	7	podovirus	Schitoviridae	Enquatrovirinae	Enquatrovirus	70849	0.413	82	4	0	1	0.296405	69
Bas70	PQ850619	8	5	0	3	0	7	0	1	0	0	0	0	0	0	0	0	0	0	7	1	siphovirus	NA	Guernseyvirinae	Kagunavirus	43265	0.511	83	0	0	0	0.184907	70
Bas71	PQ850615	15	7	3	4	1	14	0	1	0	0	0	0	0	0	0	0	0	0	14	1	siphovirus	NA	Guernseyvirinae	Kagunavirus	42712	0.51	82	0	0	0	0.351189	71
Bas72	PQ850621	11	5	1	5	0	9	0	1	1	0	0	0	0	0	0	0	0	0	8	3	siphovirus	NA	Guernseyvirinae	Kagunavirus	43746	0.509	82	0	0	0	0.251452	72
Bas73	PQ850603	16	6	2	7	1	14	0	0	2	0	0	0	0	0	0	0	0	1	13	2	siphovirus	NA	Guernseyvirinae	Kagunavirus	43856	0.512	81	0	0	0	0.36483	73
Bas74	PQ850627	16	7	2	7	0	14	1	0	1	0	0	0	0	0	0	0	0	1	13	2	siphovirus	NA	Guernseyvirinae	Kagunavirus	43096	0.506	81	0	0	0	0.371264	74
Bas75	PQ850596	11	4	2	4	1	10	1	0	0	0	0	0	0	0	0	0	0	0	10	1	siphovirus	NA	Guernseyvirinae	Kagunavirus	43870	0.507	81	0	0	0	0.250741	75
Bas76	PQ850632	13	6	3	4	0	12	0	0	1	0	0	0	0	0	0	0	0	0	13	0	siphovirus	NA	Guernseyvirinae	Kagunavirus	43821	0.506	85	0	0	0	0.296661	76
Bas77	PQ850598	45	30	2	13	0	41	3	1	0	0	0	0	0	0	0	0	0	3	37	5	siphovirus	NA	NA	Skatevirus	46037	0.467	90	0	0	0	0.977475	77
Bas78	PQ850625	47	36	2	9	0	42	4	1	0	0	0	0	0	0	0	0	0	2	42	3	siphovirus	NA	NA	Skatevirus	46496	0.464	91	0	0	0	1.01084	78
Bas79	PQ850629	41	31	1	9	0	35	5	1	0	0	0	0	0	0	0	0	0	2	36	3	siphovirus	NA	NA	Skatevirus	46874	0.467	90	0	0	0	0.874685	79
Bas80	PQ850597	47	37	0	10	0	42	3	1	1	0	0	0	0	0	0	0	0	3	40	4	siphovirus	NA	NA	Skatevirus	47021	0.465	89	1	0	0	0.999553	80
Bas81	PQ850630	40	29	0	11	0	35	3	2	0	0	0	0	0	0	0	0	0	3	34	3	siphovirus	NA	NA	Skatevirus	47623	0.464	95	1	0	0	0.83993	81
Bas82	PQ850612	56	38	3	15	0	48	7	1	0	0	0	0	0	0	0	0	0	2	49	5	siphovirus	NA	NA	Nonanavirus	58508	0.438	107	0	0	0	0.957134	82
Bas83	PQ850604	20	11	0	7	2	17	2	0	1	0	0	0	0	0	0	0	0	1	14	5	siphovirus	NA	NA	Dhillonvirus	44876	0.544	72	0	0	0	0.445673	83
Bas84	PQ850611	22	10	3	6	3	19	1	0	0	1	0	0	0	0	0	1	0	1	15	6	siphovirus	NA	NA	Dhillonvirus	44189	0.545	68	0	0	0	0.497861	84
Bas85	PQ850624	19	10	0	7	2	16	2	0	1	0	0	0	0	0	0	0	0	1	13	5	siphovirus	NA	NA	Dhillonvirus	44889	0.544	72	0	0	0	0.423266	85
Bas86	PQ850622	22	10	2	10	0	20	1	1	0	0	0	0	0	0	0	0	0	4	14	4	podovirus	NA	Gordonclarkvirinae	Suseptimavirus	76140	0.421	120	1	0	2	0.288941	86
Bas87	PQ850594	23	11	2	10	0	22	1	0	0	0	0	0	0	0	0	0	0	5	15	3	podovirus	NA	Gordonclarkvirinae	Suseptimavirus	77516	0.421	128	1	0	1	0.296713	87
Bas88	PQ850628	15	5	2	8	0	15	0	0	0	0	0	0	0	0	0	0	0	2	10	3	podovirus	NA	Gordonclarkvirinae	Suseptimavirus	76606	0.424	122	1	0	0	0.195807	88
Bas89	PQ850613	24	9	2	12	1	23	1	0	0	0	0	0	0	0	0	0	0	4	16	4	podovirus	NA	Gordonclarkvirinae	Nieuwekanaalvirus	76768	0.425	123	1	0	2	0.31263	89
Bas90	PQ850626	20	8	2	9	1	20	0	0	0	0	0	0	0	0	0	0	0	2	11	7	podovirus	NA	Gordonclarkvirinae	Kuravirus	77534	0.422	130	1	0	0	0.257951	90
Bas91	PQ850614	17	6	1	9	1	16	1	0	0	0	0	0	0	0	0	0	0	3	10	4	podovirus	NA	Gordonclarkvirinae	Kuravirus	76436	0.422	130	1	0	0	0.222408	91
Bas92	PQ850610	25	7	2	15	1	23	2	0	0	0	0	0	0	0	0	0	0	5	13	7	podovirus	NA	Gordonclarkvirinae	Kuravirus	67748	0.423	100	1	0	0	0.369015	92
Bas93	PQ850593	27	10	2	15	0	27	0	0	0	0	0	0	0	0	0	0	0	7	14	6	podovirus	NA	Gordonclarkvirinae	Kuravirus	68851	0.424	101	0	0	1	0.392151	93
Bas94	PQ850617	29	12	2	15	0	27	2	0	0	0	0	0	0	0	0	0	0	6	17	6	podovirus	NA	Gordonclarkvirinae	Kuravirus	69824	0.423	105	0	0	1	0.41533	94
Bas95	PQ850607	7	5	0	2	0	5	0	1	0	0	0	0	1	0	0	0	0	0	5	2	podovirus	NA	NA	Unknown	56332	0.515	91	0	1	1	0.124263	95
Bas96	PQ850623	34	13	2	15	4	27	5	1	0	0	0	0	1	0	0	0	0	2	22	10	podovirus	Schitoviridae	Enquatrovirinae	Gamaleyavirus	71918	0.434	93	1	1	0	0.472761	96
Bas97	PQ850606	19	11	0	8	0	16	2	1	0	0	0	0	0	0	0	0	0	1	16	2	myovirus	NA	Iiscvirinae	Jilinvirus	41040	0.553	59	1	0	0	0.462963	97
Bas98	PQ850608	16	8	0	8	0	11	5	0	0	0	0	0	0	0	0	0	0	1	9	6	myovirus	NA	NA	Wifcevirus	68382	0.461	115	0	0	0	0.23398	98
Bas99	PQ850618	18	10	0	8	0	12	6	0	0	0	0	0	0	0	0	0	0	1	13	4	myovirus	NA	NA	Wifcevirus	68355	0.461	114	0	0	0	0.263331	99
Bas100	PQ850605	16	9	0	7	0	12	3	1	0	0	0	0	0	0	0	0	0	1	11	4	myovirus	NA	NA	Wifcevirus	68486	0.461	111	0	0	0	0.233624	100
Bas101	PQ850631	18	11	0	7	0	11	7	0	0	0	0	0	0	0	0	0	0	2	12	4	myovirus	NA	NA	Wifcevirus	68694	0.461	111	0	0	0	0.262032	101
Bas102	PQ850620	3	2	0	1	0	2	1	0	0	0	0	0	0	0	0	0	0	1	1	1	podovirus	Autographiviridae	Studiervirinae	Teseptimavirus	39651	0.482	52	0	0	1	0.0756601	102
Bas103	PQ850602	3	1	1	1	0	2	1	0	0	0	0	0	0	0	0	0	0	1	0	2	podovirus	Autographiviridae	Studiervirinae	Teseptimavirus	40176	0.485	53	0	0	2	0.0746714	103
Bas104	PQ850595	3	1	1	1	0	1	2	0	0	0	0	0	0	0	0	0	0	1	1	1	podovirus	Autographiviridae	Studiervirinae	Teseptimavirus	40334	0.484	54	0	0	1	0.0743789	104
Bas105	PQ850601	1	0	0	1	0	0	0	1	0	0	0	0	0	0	0	0	0	0	0	1	podovirus	Autographiviridae	Studiervirinae	Kayfunavirus	39718	0.502	52	0	0	0	0.0251775	105
Bas106	PQ850599	36	28	1	7	0	34	2	0	0	0	0	0	0	0	0	0	0	3	30	3	podovirus	NA	NA	Lederbergvirus	39042	0.477	69	2	0	0	0.922084	106
