## Supplemental Table 14 for "Phages use contingency loci as a bet-hedging strategy"

### Sheet: Supplemental Table 14
BASEL phage ICTV Genus average SSRs and average GC content
# Phage information from Table S2 of 1. Humolli, D., Piel, D., Maffei, E., Heyer, Y., Agustoni, E., Shaidullina, A., Willi, L., Imwinkelried, P., Estermann, F., Cuénod, A., et al. (2025).
# Completing the BASEL phage collection to unlock hidden diversity for systematic exploration of phage–host interactions. PLOS Biology 23, e3003063. https://doi.org/10.1371/journal.pbio.3003063.
ICTV.genus	avg_repeats	avg_GC_content
Berlinvirus	0.0761608	48.85
Changchunvirus	1.16993	46.4
Dhillonvirus	0.524746	54.475
Enquatrovirus	0.296405	41.3
Epseptimavirus	0.453149	40.16
Felixounavirus	0.815155	39
Gamaleyavirus	0.472761	43.4
Guelphvirus	0.853936	44.6
Hanrivervirus	1.33516	43.95
Jilinvirus	0.462963	55.3
Justusliebigvirus	1.13595	37.4333
Kagunavirus	0.295864	50.8714
Kayfunavirus	0.0251775	50.2
Kuravirus	0.331371	42.28
Lederbergvirus	0.922084	47.7
Mosigvirus	0.757397	37.7
Nieuwekanaalvirus	0.31263	42.5
Nonagvirus	0.441124	43.5
Nonanavirus	0.957134	43.8
Rtpvirus	0.877788	44.8
Sertoctavirus	0.750538	48.1
Seuratvirus	0.474406	44.52
Skatevirus	0.940497	46.54
Suseptimavirus	0.260487	42.2
Tequatrovirus	0.983843	35.4455
Tequintavirus	0.810737	38.975
Teseptimavirus	0.0701407	48.46
Tlsvirus	1.24184	43.2
Tunavirus	1.21533	45.8
Unknown	0.124263	51.5
Vequintavirus	0.744525	43.6333
Warwickvirus	1.49791	44.75
Wifcevirus	0.248242	46.1
unclassified	1.09412	48.4
