## Supplemental Table 15 for "Phages use contingency loci as a bet-hedging strategy"

### Sheet: Sheet1
41 BASEL phage with ANI <90% sequence identity
# Phage information from Table S2 of 1. Humolli, D., Piel, D., Maffei, E., Heyer, Y., Agustoni, E., Shaidullina, A., Willi, L., Imwinkelried, P., Estermann, F., Cuénod, A., et al. (2025).
# Completing the BASEL phage collection to unlock hidden diversity for systematic exploration of phage–host interactions. PLOS Biology 23, e3003063. https://doi.org/10.1371/journal.pbio.3003063.
GenBank	ID	Mrphotype	Name	Family	Subfamily	Genus	Species	CDS
MZ501051	Bas01	siphovirus	Escherichia phage AugustePiccard	Drexlerviridae	Braunvirinae	Rtpvirus	unclassified	78
MZ501080	Bas02	siphovirus	Escherichia phage JeanPiccard	Drexlerviridae	Braunvirinae	Guelphvirus	unclassified	83
MZ501087	Bas03	siphovirus	Escherichia phage JulesPiccard	Drexlerviridae	Braunvirinae	Guelphvirus	unclassified	89
MZ501069	Bas04	siphovirus	Escherichia phage FritzSarasin	Drexlerviridae	Tempevirinae	Warwickvirus	unclassified (with tonnikala)	91
MZ501079	Bas07	siphovirus	Escherichia phage JakobBernoulli	Drexlerviridae	Tempevirinae	Hanrivervirus	unclassified	91
MZ501059	Bas08	siphovirus	Escherichia phage DanielBernoulli	Drexlerviridae	Tempevirinae	Tlsvirus	unclassified	91
MZ501099	Bas09	siphovirus	Escherichia phage PaulSarasin	Drexlerviridae	Tempevirinae	Changchunvirus	unclassified	90
MZ501077	Bas10	siphovirus	Escherichia phage IsaakIselin	Drexlerviridae	Tempevirinae	unclassified	unclassified	90
PQ850605	Bas100	myovirus	Escherichia phage HansTraber			Wifcevirus	unclassified	111
PQ850601	Bas105	podovirus	Escherichia phage ElsieAttenhofer	Autographiviridae	Studiervirinae	Kayfunavirus	unclassified	52
PQ850599	Bas106	podovirus	Escherichia phage CurroJimenez			Lederbergvirus	unclassified	69
MZ501053	Bas12	siphovirus	Escherichia phage BrunoManser	Drexlerviridae	Tunavirinae	Sertoctavirus	unclassified	84
MZ501092	Bas13	siphovirus	Escherichia phage LeonhardEuler	Drexlerviridae	Tunavirinae	Tunavirus	unclassified	83
MZ501070	Bas16	siphovirus	Escherichia phage GeorgBuechner			Dhillonvirus	Dhillonvirus	64
MZ501057	Bas19	siphovirus	Escherichia phage ChristophMerian		Queuovirinae	Nonagvirus	unclassified	93
MZ501071	Bas21	siphovirus	Escherichia phage GottfriedDienst		Queuovirinae	Seuratvirus	unclassified	95
MZ501072	Bas26	siphovirus	Escherichia phage GreteKellenberger	Demerecviridae	Markadamsvirinae	Epseptimavirus	unclassified	179
MZ501108	Bas27	siphovirus	Escherichia phage TrudiGerster	Demerecviridae	Markadamsvirinae	Epseptimavirus	unclassified	169
MZ501047	Bas47	myovirus	Escherichia phage AlbertHofmann	Straboviridae	Tevenvirinae	Tequatrovirus	unclassified	271
MZ501048	Bas48	myovirus	Escherichia phage CarlMeissner		Vequintavirinae	Vequintavirus	unclassified (with pangalan)	229
MZ501063	Bas61	myovirus	Escherichia phage EmilieFrey		Stephanstirmvirinae	Justusliebigvirus	unclassified	264
MZ501086	Bas63	myovirus	Escherichia phage JohannRWettstein		Ounavirinae	Felixounavirus	unclassified	136
MZ501055	Bas68	podovirus	Escherichia phage CarlSpitteler	Autographiviridae	Studiervirinae	Berlinvirus	unclassified	49
PQ850596	Bas75	siphovirus	Escherichia phage AnnaReinhart		Guernseyvirinae	Kagunavirus	unclassified	81
PQ850597	Bas80	siphovirus	Escherichia phage ChristineMuster			Skatevirus	unclassified	89
PQ850630	Bas81	siphovirus	Escherichia phage TanjaMuster			Skatevirus	unclassified	95
PQ850612	Bas82	siphovirus	Escherichia phage KarinMuster			Nonanavirus	unclassified	107
PQ850594	Bas87	podovirus	Escherichia phage AnnaHegner		Gordonclarkvirinae	Suseptimavirus	unclassified	128
PQ850628	Bas88	podovirus	Escherichia phage StefiGeyer		Gordonclarkvirinae	Suseptimavirus	unclassified	122
PQ850613	Bas89	podovirus	Escherichia phage KarlSchell		Gordonclarkvirinae	Nieuwekanaalvirus	unclassified	123
PQ850593	Bas93	podovirus	Escherichia phage AidaStucki		Gordonclarkvirinae	Kuravirus	unclassified	101
PQ850607	Bas95	podovirus	Escherichia phage HelliStehle				unclassified	91
PQ850623	Bas96	podovirus	Escherichia phage RudolfBernhard	Schitoviridae	Enquatrovirinae	Gamaleyavirus	unclassified	93
PQ850606	Bas97	myovirus	Escherichia phage HeidiAbel		Iiscvirinae	Jilinvirus	unclassified	59
NC_000866	n.a.	myovirus	Escherichia phage T4D (reference)	Straboviridae	Tevenvirinae	Tequatrovirus	Escherichia virus T4	286
NC_001416	n.a.	siphovirus	Escherichia phage lambda PaPa			Lambdavirus	Escherichia virus lambda	73
NC_001604	n.a.	podovirus	Escherichia phage T7 (reference)	Autographiviridae	Studiervirinae	Teseptimavirus	Escherichia virus T7	60
NC_001895	n.a.	myovirus	Escherichia phage P2vir (reference)	Peduoviridae		Peduovirus	Escherichia virus P2	43
NC_005856	n.a.	myovirus	Escherichia phage P1vir (reference)			Punavirus	Escherichia virus P1	110
NC_005859	n.a.	siphovirus	Escherichia phage T5 (reference)	Demerecviridae	Markadamsvirinae	Tequintavirus	Escherichia virus T5	164
NC_008720	n.a.	podovirus	Escherichia phage N4 (reference)	Schitoviridae	Enquatrovirinae	Enquatrovirus	Escherichia virus N4	72
