## Supplemental Table 1 for "Phages use contingency loci as a bet-hedging strategy"

### Sheet: Sheet1
Strains used in this study
Strains	Relevant Characteristics	Source or reference
E.coli
DH10B	F– mcrA Δ(mrr-hsdRMS-mcrBC) φ80lacZΔM15 ΔlacX74 recA1 endA1 araD139 Δ (ara-leu)7697 galU galK λ– rpsL(StrR) nupG	ThermoFisher Scientific
MG1655	F- lambda- ilvG- rfb-50 rph-1	Gift from Mike Laub
K-12 (λ)	F- ilvG- rfb-50 rph-1	Gift from Mike Laub
B-strain	F- ompT- hsdS- gal- dcm-	Carolina Biological Supply
JBG040	DH10B with pMJF103 (pEVS141with PBAD)	Lab Stock
JBG078	DH10B with ptgvAB (pEVS141with PBAD::tgvAB native promotor vector)	Lab Stock
V. cholerae
E7946	Wildtype	Lab Stock
Phages
T2	Wildtype	ATCC
T4	Wildtype	ATCC
T4 Carolina	Wildtype	Carolina Biological Company
T6	Wildtype	ATCC
T7	Wildtype	ATCC
secΦ27	Wildtype	ATCC
T2 Mut 1	a-gt = (T)7→6 pos: 36,316	This study
T2 Mut 2	a-gt = (T)7→6 pos: 36,316, rI = A->G pos: 56,595, KMC23)gp288/inh = Δ1 bp pos: 106,563	This study
T2 Mut 3	a-gt = (T)5→6 pos: 35,713	This study
T2 Mut 4	a-gt = Δ1 bp pos: 36,406, 18 = C→T pos: 94,587, 24/rnlB = (T)5→6 pos: 103,894, KMC23)gp288/inh = Δ1 bp pos: 106,563	This study
T2 Mut 5	a-gt = (T)7→6 pos: 36,316, e.6 = (AGCTGTTC)2->3 pos: 65,629	This study
T2 Mut 6	a-gt = (T)7→6 pos: 36,316, 18 = C→T pos: 95,334	This study
T2 Mut 7	a-gt = +C pos: 35,689, 46 = C→T pos:94,587	This study
T2 Mut 8	a-gt = T→C pos: 36,258	This study
T2 Mut 9	a-gt = Δ1 bp pos: 36,230	This study
T2 Mut 10	a-gt = (T)7→8 pos: 36,316, 41 = A→G pos:20,244	This study
T2 Mut 11	a-gt = (T)6→5 pos: 35,716, cd.2/cd.3 = C→T pos: 129,173	This study
T2 Mut 12	a-gt = C→T pos: 36,143	This study
T2 Mut 13	a-gt = (T)7→6 pos: 36,316	This study
T2 Mut 14	a-gt = (T)7→8 pos: 36,316	This study
T2 Mut 15	a-gt = (T)7→8 pos: 36,316	This study
T4 Mut 123	rIIA = (T)6 → 7 pos: 142	This study
T4 Mut 127	rIIA = T → C pos: 67	This study
All positions are based on genome position
