## Supplemental Table 2 for "Phages use contingency loci as a bet-hedging strategy"

### Sheet: Sheet1
Plasmids used in this study
Plasmids	Name in this Manuscript	Relevant Characteristics	Source or reference
pUC19	pUC19	High copy number, Plac, CarbencillinR	This study
pMJF103	pEVS	pEVS141with PBAD, KanamycinR	16
pJBG078	ptgvAB	pEVS141with PBAD::tgvAB native promotor vector, KanamycinR	This study
pJBG122	pJBG122	pUC19 with Plac::rIIA CarbencillinR	This study
pJBG123	pJBG123	pUC19 with Plac::rIIA +A in contingency loci, CarbencillinR	This study
pJBG127	pJBG127	pUC19 with Plac::rIIA T→C, CarbencillinR	This study
