## Supplemental Table 3 for "Phages use contingency loci as a bet-hedging strategy"

### Sheet: Sheet1
Primers used in this study
Name	Primer use	Sequence	Source or Reference
Vector Construction
BNO_9-42_ F	linearized pUC19 F1	GGTACCGAGCTCGAATTC	This study
BNO_9-43_R	linearized pUC19 R2	CATGCAAGCTTGGCG	This study
oJBG206	pUC19 overhang + rIIA F1 (pJBG122) (pUC19+ rIIA)	CGCCAAGCTTGCATGATGATTATCACCACTGAAAAAGAAAC	This study
oJBG207	pUC19 overhang + rIIA R2 (pJBG122) (pUC19 + rIIA)	GAATTCGAGCTCGGTACCCATAGTTTTAGCGATTTGGGAAAC	This study
Site directed mutagenesis
oJBG208	(+A) in rIIA contingency loci F1 (pJBG123) (pUC19 + rIIA +A in contingency loci)	GATGTATTATCAAATAATGCTTCAAAAAAACAGTGATAAAATGGTTGC	This study
oJBG209	(+A) in rIIA contingency loci R2 (pJBG123) (pUC19 + rIIA +A in contingency loci)	GCAACCATTTTATCACTGTTTTTTTGAAGCATTATTTGATAATACATC	This study
oJBG216	T → C in rIIA F1 (pJBG127) (pUC19 + rIIA T → C)	CGTATTGTTCCCGACTTCATCGGTTATC	This study
oJBG217	T → C in rIIA F1 (pJBG127) (pUC19 + rIIA T → C)	GATAACCGATGAAGTCGGGAACAATACG	This study
oMJF005	pUC19 amplification F1	GTTGGACTCAAGACGATAGTTACCGGATAAG	This study
oMJF006	pUC19 amplification R2	CTTATCCGGTAACTATCGTCTTGAGTCCAAC	This study
Sequencing Primers
oJBG129	T2 agt F1	GCTCTTGGAGCGGCTAAGCT	This study
oJBG130	T2 agt R2	GCTAAAGGGCCGAAGCCCT	This study
oJBG191	T4 rIIA F1	AATTTTCCTTATTAGGCCGC	This study
oJBG192	T4 rIIA R2	GCTGAAGTTATTAAGCGTAATATG	This study
F1 = Forward
R2 = Reverse
