## Supplemental Table 4 for "Phages use contingency loci as a bet-hedging strategy"

### Sheet: T2_mutants_clean
Sequencing results of 15 independent T2 mutants passaged in presence of ptgvAB
position	mutation	annotation	gene	T2 Control	T2 M1	T2 M2	T2 M3	T2 M4	T2 M5	T2 M6	T2 M7	T2 M8	T2 M9	T2 M10	T2 M11	T2 M12	T2 M13	T2 M14	T2 M15
14420	C→T	W8* (TGG→TGA)	KMC23_gp028 ←
20244	A→G	Y149H (TAC→CAC)	41 ←
31272	C→T	P541P (CCG→CCA)	46 ←
35689	+C	coding (916/1203 nt)	a‑gt ←
35713	(T)6→5	coding (892/1203 nt)	a‑gt ←
36143	C→T	W154* (TGG→TGA)	a‑gt ←
36230	Δ1 bp	coding (375/1203 nt)	a‑gt ←
36258	T→C	H116R (CAT→CGT)	a‑gt ←
36316	(T)7→8	coding (289/1203 nt)	a‑gt ←
36316	(T)7→6	coding (289/1203 nt)	a‑gt ←
36406	Δ1 bp	coding (199/1203 nt)	a‑gt ←
56595	A→G	L14L (TTG→CTG)	rI ←
65629	(AGCTGTTC)2→3	coding (290/594 nt)	e.6 ←
94587	C→T	T18I (ACC→ATC)	18 →
95334	C→T	A267V (GCA→GTA)	18 →
103894	(T)5→6	intergenic (+27/+16)	24 → / ← rnlB
106563	Δ1 bp	intergenic (‑100/+37)	KMC23_gp228 ← / ← inh
	Unique Mutations

### Sheet: T2_mutants_summary
position	mutation	annotation	gene	description	T2 Control	T2 M1	T2 M2	T2 M3	T2 M4	T2 M5	T2 M6	T2 M7	T2 M8	T2 M9	T2 M10	T2 M11	T2 M12	T2 M13	T2 M14	T2 M15
14420	C→T	W8* (TGG→TGA)	KMC23_gp028 ←	head protein
18432	Δ1 bp	coding (268/279 nt)	sp ←	spackle periplasmic
20244	A→G	Y149H (TAC→CAC)	41 ←	AAA family ATPase
24427	C→T	T80T (ACG→ACA)	imm.1 ←	iduronate sulfatase
31272	C→T	P541P (CCG→CCA)	46 ←	SbcC‑like subunit of palindrome specific endonuclease
35689	+C	coding (916/1203 nt)	a‑gt ←	alpha‑glucosyltransferase
35713	(T)6→5	coding (892/1203 nt)	a‑gt ←	alpha‑glucosyltransferase
36143	C→T	W154* (TGG→TGA)	a‑gt ←	alpha‑glucosyltransferase
36230	Δ1 bp	coding (375/1203 nt)	a‑gt ←	alpha‑glucosyltransferase
36258	T→C	H116R (CAT→CGT)	a‑gt ←	alpha‑glucosyltransferase
36316	(T)7→8	coding (289/1203 nt)	a‑gt ←	alpha‑glucosyltransferase
36316	(T)7→6	coding (289/1203 nt)	a‑gt ←	alpha‑glucosyltransferase
36406	Δ1 bp	coding (199/1203 nt)	a‑gt ←	alpha‑glucosyltransferase
49203	(T)6→7	intergenic (‑5/+159)	nrdC.6 ← / ← nrdC.7	hypothetical protein/NrdC.7 conserved hypothetical, predicted membrane protein
50258	G→A	intergenic (‑14/+47)	nrdC.8 ← / ← nrdC.9	hypothetical protein/NrdC.9 conserved hypothetical protein
56595	A→G	L14L (TTG→CTG)	rI ←	lysis inhibition
63537	+A	coding (436/972 nt)	nudE ←	nudix hydrolase
65629	(AGCTGTTC)2→3	coding (290/594 nt)	e.6 ←	e.6 conserved hypothetical protein
76512	+T	coding (229/294 nt)	5.1 →	hypothetical protein
94587	C→T	T18I (ACC→ATC)	18 →	tail sheath
94754	T→C	Y74H (TAC→CAC)	18 →	tail sheath
95334	C→T	A267V (GCA→GTA)	18 →	tail sheath
103894	(T)5→6	intergenic (+27/+16)	24 → / ← rnlB	capsid vertex protein/RNA ligase
106563	Δ1 bp	intergenic (‑100/+37)	KMC23_gp228 ← / ← inh	Hoc‑like head decoration/minor head protein inhibitor of protease
124678	C→T	G11E (GGA→GAA)	30.2 ←	hypothetical protein
129173	C→T	intergenic (‑67/+14)	cd.2 ← / ← cd.3	Cd.2 conserved hypothetical protein/Cd.3 conserved hypothetical protein
133104	T→C	K67R (AAA→AGA)	rnlA ←	RNA ligase and tail fiber protein attachment catalyst
149146	C→T	S319L (TCA→TTA)	35 →	long tail fiber protein proximal connector
158115	C→A	G60V (GGC→GTC)	motA ←	MotA‑like activator of middle period transcription
161202	C→A	G5* (GGA→TGA)	ndd.2a ←	periplasmic protein
161210	T→G	E2A (GAA→GCA)	ndd.2a ←	periplasmic protein
161237	T→G	intergenic (‑23/+105)	ndd.2a ← / ← ndd.4	periplasmic protein/Ndd.4 hypothetical predicted inner membrane
163329	A→G	M166T (ATG→ACG)	rIIB ←	RIIB lysis inhibitor
	Unique Mutations
	Mutations present in all phage genomes
