## Supplemental Table 8 for "Phages use contingency loci as a bet-hedging strategy"

### Sheet: T7_1
Wildtype ICP2 SSR ≥6 Illumina whole genome sequencing reads
seq_id	start	end	repeat_base	gene_position	gene	gene_product	1-bp	2-bp	3-bp	4-bp	5-bp	6-bp	7-bp			Total reads	Percent WT	Percent Mutant	Mutant Frequency	WT bp
NC_001604	24204	24209	T	>/> intergenic (+42/-19)	T7p44/T7p46	major head protein/tail protein	0	0	0	0	4	5063	1			5068	99.9013	0.0986582	0.000986582	6

### Sheet: T7_2
seq_id	start	end	repeat_base	gene_position	gene	gene_product	1-bp	2-bp	3-bp	4-bp	5-bp	6-bp	7-bp			Total reads	Percent WT	Percent Mutant	Mutant Frequency	WT bp
NC_001604	24204	24209	T	>/> intergenic (+42/-19)	T7p44/T7p46	major head protein/tail protein	0	0	0	0	3	5989	4			5996	99.8833	0.116744	0.00116744	6

### Sheet: T7_3
seq_id	start	end	repeat_base	gene_position	gene	gene_product	1-bp	2-bp	3-bp	4-bp	5-bp	6-bp				Total reads	Percent WT	Percent Mutant	Mutant Frequency	WT bp
NC_001604	24204	24209	T	>/> intergenic (+42/-19)	T7p44/T7p46	major head protein/tail protein	0	0	0	0	4	6956				6960	99.9425	0.0574713	0.000574713	6

### Sheet: T7_4
seq_id	start	end	repeat_base	gene_position	gene	gene_product	1-bp	2-bp	3-bp	4-bp	5-bp	6-bp	7-bp			Total reads	Percent WT	Percent Mutant	Mutant Frequency	WT bp
NC_001604	24204	24209	T	>/> intergenic (+42/-19)	T7p44/T7p46	major head protein/tail protein	0	0	0	0	4	6136	3			6143	99.886	0.113951	0.00113951	6

### Sheet: T7_5
seq_id	start	end	repeat_base	gene_position	gene	gene_product	1-bp	2-bp	3-bp	4-bp	5-bp	6-bp	7-bp			Total reads	Percent WT	Percent Mutant	Mutant Frequency	WT bp
NC_001604	24204	24209	T	>/> intergenic (+42/-19)	T7p44/T7p46	major head protein/tail protein	0	0	0	0	1	6396	1			6398	99.9687	0.0312598	0.000312598	6
