## Supplemental Table 10 for "Phages use contingency loci as a bet-hedging strategy"

### Sheet: ICP1_1
Wildtype ICP1 SSR ≥6 Illumina whole genome sequencing reads
seq_id	start	end	repeat_base	gene_position	gene	gene_product	1-bp	2-bp	3-bp	4-bp	5-bp	6-bp	7-bp	8-bp		Total reads	Percent WT	Percent Mutant	Mutant Frequency	WT bp
MH310933	164	169	A	</> intergenic (-56/-1255)	ICP12011A_001/ICP12011A_002	hypothetical protein/hypothetical protein	0	0	0	0	0	4450	2	0		4452	99.9551	0.0449236	0.000449236	6
MH310933	2213	2218	A	> coding (418-423/684 nt)	ICP12011A_004	hypothetical protein	0	0	0	0	0	3122	1	0		3123	99.968	0.0320205	0.000320205	6
MH310933	2742	2747	A	> coding (267-272/369 nt)	ICP12011A_005	hypothetical protein	0	0	0	0	0	2969	0	0		2969	100	0	0	6
MH310933	4885	4890	T	< coding (4-9/285 nt)	ICP12011A_011	hypothetical protein	0	0	0	0	0	2617	0	0		2617	100	0	0	6
MH310933	7864	7869	A	< coding (134-139/351 nt)	ICP12011A_019	hypothetical protein	0	0	0	0	6	2388	0	0		2394	99.7494	0.250627	0.00250627	6
MH310933	8361	8366	A	< coding (174-179/222 nt)	ICP12011A_020	hypothetical protein	0	0	0	0	0	2513	0	0		2513	100	0	0	6
MH310933	8772	8777	T	</> intergenic (-233/-150)	ICP12011A_020/ICP12011A_021	hypothetical protein/hypothetical protein	0	0	0	0	0	2557	0	0		2557	100	0	0	6
MH310933	9938	9944	A	</< intergenic (-205/+137)	ICP12011A_023/ICP12011A_024	hypothetical protein/hypothetical protein	0	0	0	0	0	0	2516	2		2518	99.9206	0.0794281	0.000794281	7
MH310933	11283	11288	T	< coding (11-16/996 nt)	ICP12011A_025	putative HNH homing endonuclease	0	0	0	0	0	2525	0	0		2525	100	0	0	6
MH310933	13231	13236	T	< coding (24-29/285 nt)	ICP12011A_030	hypothetical protein	0	0	0	0	1	2289	0	0		2290	99.9563	0.0436681	0.000436681	6
MH310933	15876	15881	A	< coding (148-153/582 nt)	ICP12011A_037	hypothetical protein	0	0	0	0	0	2303	0	0		2303	100	0	0	6
MH310933	21309	21314	G	> coding (277-282/468 nt)	ICP12011A_052	ribonuclease H	0	0	0	0	1	2105	0	0		2106	99.9525	0.0474834	0.000474834	6
MH310933	21671	21676	A	> coding (10-15/2040 nt)	ICP12011A_054	putative primase/helicase	0	0	0	0	0	2130	0	0		2130	100	0	0	6
MH310933	24051	24056	A	> coding (335-340/2712 nt)	ICP12011A_055	DNA polymerase	0	0	0	0	0	2547	0	0		2547	100	0	0	6
MH310933	26070	26075	A	> coding (2354-2359/2712 nt)	ICP12011A_055	DNA polymerase	0	0	0	0	0	2403	0	0		2403	100	0	0	6
MH310933	26783	26788	A	> coding (307-312/819 nt)	ICP12011A_056	hypothetical protein	0	0	0	0	0	2682	0	0		2682	100	0	0	6
MH310933	27508	27513	A	>/> intergenic (+35/-100)	ICP12011A_057/ICP12011A_058	hypothetical protein/hypothetical protein	0	0	0	0	1	2370	0	0		2371	99.9578	0.0421763	0.000421763	6
MH310933	31583	31588	C	< coding (823-828/1068 nt)	ICP12011A_067	hypothetical protein	0	0	0	0	1	2267	0	0		2268	99.9559	0.0440917	0.000440917	6
MH310933	31643	31648	A	< coding (763-768/1068 nt)	ICP12011A_067	hypothetical protein	0	0	0	0	2	2647	0	0		2649	99.9245	0.0755002	0.000755002	6
MH310933	31712	31718	A	< coding (693-699/1068 nt)	ICP12011A_067	hypothetical protein	0	0	0	0	0	0	2347	1		2348	99.9574	0.0425894	0.000425894	7
MH310933	32116	32121	G	< coding (290-295/1068 nt)	ICP12011A_067	hypothetical protein	0	0	0	0	0	2385	2	0		2387	99.9162	0.0837872	0.000837872	6
MH310933	32884	32889	T	< coding (674-679/786 nt)	ICP12011A_069	hypothetical protein	0	0	0	0	3	2590	0	0		2593	99.8843	0.115696	0.00115696	6
MH310933	33366	33371	T	< coding (192-197/786 nt)	ICP12011A_069	hypothetical protein	0	0	0	0	0	2346	0	0		2346	100	0	0	6
MH310933	38549	38554	C	< coding (831-836/978 nt)	ICP12011A_076	hypothetical protein	0	0	0	0	2	2282	0	0		2284	99.9124	0.0875657	0.000875657	6
MH310933	42555	42561	A	< coding (423-429/543 nt)	ICP12011A_079	hypothetical protein	0	0	0	0	0	0	2356	1		2357	99.9576	0.0424268	0.000424268	7
MH310933	42780	42785	T	< coding (199-204/543 nt)	ICP12011A_079	hypothetical protein	0	0	0	0	0	2320	0	0		2320	100	0	0	6
MH310933	43003	43008	A	</< intergenic (-20/+32)	ICP12011A_079/ICP12011A_080	hypothetical protein/hypothetical protein	0	0	0	0	0	2027	0	0		2027	100	0	0	6
MH310933	45267	45272	A	< coding (730-735/978 nt)	ICP12011A_082	hypothetical protein	0	0	0	0	0	2529	1	0		2530	99.9605	0.0395257	0.000395257	6
MH310933	46115	46120	T	< coding (301-306/420 nt)	ICP12011A_083	hypothetical protein	0	0	0	0	0	2276	0	0		2276	100	0	0	6
MH310933	46986	46992	A	</< intergenic (-102/+653)	ICP12011A_084/csy4	hypothetical protein/Csy4	0	0	0	0	0	0	2307	4		2311	99.8269	0.173085	0.00173085	7
MH310933	47143	47148	G	</< intergenic (-259/+497)	ICP12011A_084/csy4	hypothetical protein/Csy4	0	0	0	0	0	0	0	0		0	100	0	0	6
MH310933	49247	49252	T	< coding (559-564/747 nt)	csy2	Csy2	0	0	0	0	0	2441	0	0		2441	100	0	0	6
MH310933	50623	50628	T	< coding (2610-2615/2793 nt)	cas3	Cas3	0	0	0	0	2	2640	0	0		2642	99.9243	0.0757002	0.000757002	6
MH310933	51766	51771	T	< coding (1467-1472/2793 nt)	cas3	Cas3	0	0	0	0	2	2507	0	0		2509	99.9203	0.079713	0.00079713	6
MH310933	52974	52979	T	< coding (259-264/2793 nt)	cas3	Cas3	0	0	0	0	0	2528	0	0		2528	100	0	0	6
MH310933	54099	54104	T	< coding (26-31/909 nt)	cas1	Cas1	0	0	0	0	0	2756	0	0		2756	100	0	0	6
MH310933	55084	55089	A	>/> intergenic (+138/-237)	ICP12011A_091/ICP12011A_092	putative Rha protein/hypothetical protein	0	0	0	0	0	2233	0	0		2233	100	0	0	6
MH310933	55779	55784	T	> coding (454-459/501 nt)	ICP12011A_092	hypothetical protein	0	0	0	0	0	2321	0	0		2321	100	0	0	6
MH310933	66179	66184	A	> coding (1179-1184/2088 nt)	ICP12011A_114	anaerobic nucleoside diphosphate reductase	0	0	0	0	0	2432	2	0		2434	99.9178	0.0821693	0.000821693	6
MH310933	72568	72573	T	< coding (19-24/384 nt)	ICP12011A_122	hypothetical protein	0	0	0	0	0	2275	0	0		2275	100	0	0	6
MH310933	74214	74219	T	< coding (295-300/837 nt)	ICP12011A_124	hypothetical protein	0	0	0	0	0	2771	0	0		2771	100	0	0	6
MH310933	77261	77266	T	< coding (1105-1110/1431 nt)	ICP12011A_127	terminase large subunit	0	0	0	0	0	2369	0	0		2369	100	0	0	6
MH310933	77777	77782	T	< coding (589-594/1431 nt)	ICP12011A_127	terminase large subunit	0	0	0	0	1	2159	0	0		2160	99.9537	0.0462963	0.000462963	6
MH310933	78287	78292	A	< coding (79-84/1431 nt)	ICP12011A_127	terminase large subunit	0	0	0	0	0	2429	0	0		2429	100	0	0	6
MH310933	79832	79837	T	< coding (76-81/1191 nt)	ICP12011A_129	hypothetical protein	0	0	0	0	0	2644	0	0		2644	100	0	0	6
MH310933	82771	82776	A	< coding (466-471/549 nt)	ICP12011A_136	hypothetical protein	0	0	0	0	0	2499	0	0		2499	100	0	0	6
MH310933	83941	83946	T	< coding (120-125/345 nt)	ICP12011A_138	hypothetical protein	0	0	0	0	0	2257	0	0		2257	100	0	0	6
MH310933	99446	99451	A	> coding (616-621/1560 nt)	ICP12011A_172	putative exodeoxyribonuclease	0	0	0	0	1	2656	0	0		2657	99.9624	0.0376364	0.000376364	6
MH310933	101295	101300	A	> coding (144-149/666 nt)	ICP12011A_175	hypothetical protein	0	0	0	0	1	2258	1	0		2260	99.9115	0.0884956	0.000884956	6
MH310933	111088	111093	A	> coding (445-450/1917 nt)	ICP12011A_200	intein-containing ribonucleoside triphosphate reductase alpha chain precursor	0	0	0	0	0	2380	0	0		2380	100	0	0	6
MH310933	112327	112332	A	> coding (1684-1689/1917 nt)	ICP12011A_200	intein-containing ribonucleoside triphosphate reductase alpha chain precursor	0	0	0	0	0	2409	0	0		2409	100	0	0	6
MH310933	112797	112802	A	> coding (298-303/1419 nt)	ICP12011A_201	hypothetical protein	0	0	0	0	1	2623	0	0		2624	99.9619	0.0381098	0.000381098	6
MH310933	113764	113769	A	> coding (1265-1270/1419 nt)	ICP12011A_201	hypothetical protein	0	0	0	0	0	2724	0	0		2724	100	0	0	6
MH310933	113956	113961	A	> coding (27-32/1353 nt)	ICP12011A_202	ribonucleoside diphosphate reductase, beta chain	0	0	0	0	0	2599	1	0		2600	99.9615	0.0384615	0.000384615	6
MH310933	114331	114336	A	> coding (402-407/1353 nt)	ICP12011A_202	ribonucleoside diphosphate reductase, beta chain	0	0	0	0	0	2581	0	0		2581	100	0	0	6
MH310933	114606	114611	A	> coding (677-682/1353 nt)	ICP12011A_202	ribonucleoside diphosphate reductase, beta chain	0	0	0	0	1	2353	0	0		2354	99.9575	0.0424809	0.000424809	6
MH310933	114854	114859	A	> coding (925-930/1353 nt)	ICP12011A_202	ribonucleoside diphosphate reductase, beta chain	0	0	0	0	0	2651	0	0		2651	100	0	0	6

### Sheet: ICP1_2
seq_id	start	end	repeat_base	gene_position	gene	gene_product	1-bp	2-bp	3-bp	4-bp	5-bp	6-bp	7-bp	8-bp		Total reads	Percent WT	Percent Mutant	Mutant Frequency	WT bp
MH310933	164	169	A	</> intergenic (-56/-1255)	ICP12011A_001/ICP12011A_002	hypothetical protein/hypothetical protein	0	0	0	0	0	5959	0	0		5959	100	0	0	6
MH310933	2213	2218	A	> coding (418-423/684 nt)	ICP12011A_004	hypothetical protein	0	0	0	0	0	3582	0	0		3582	100	0	0	6
MH310933	2742	2747	A	> coding (267-272/369 nt)	ICP12011A_005	hypothetical protein	0	0	0	0	0	3285	0	0		3285	100	0	0	6
MH310933	4885	4890	T	< coding (4-9/285 nt)	ICP12011A_011	hypothetical protein	0	0	0	0	0	2770	0	0		2770	100	0	0	6
MH310933	7864	7869	A	< coding (134-139/351 nt)	ICP12011A_019	hypothetical protein	0	0	0	0	0	2396	0	0		2396	100	0	0	6
MH310933	8361	8366	A	< coding (174-179/222 nt)	ICP12011A_020	hypothetical protein	0	0	0	0	0	2723	0	0		2723	100	0	0	6
MH310933	8772	8777	T	</> intergenic (-233/-150)	ICP12011A_020/ICP12011A_021	hypothetical protein/hypothetical protein	0	0	0	0	0	2781	0	0		2781	100	0	0	6
MH310933	9938	9944	A	</< intergenic (-205/+137)	ICP12011A_023/ICP12011A_024	hypothetical protein/hypothetical protein	0	0	0	0	0	1	2526	2		2529	99.8814	0.118624	0.00118624	7
MH310933	11283	11288	T	< coding (11-16/996 nt)	ICP12011A_025	putative HNH homing endonuclease	0	0	0	0	0	2514	0	0		2514	100	0	0	6
MH310933	13231	13236	T	< coding (24-29/285 nt)	ICP12011A_030	hypothetical protein	0	0	0	0	0	2266	1	0		2267	99.9559	0.0441112	0.000441112	6
MH310933	15876	15881	A	< coding (148-153/582 nt)	ICP12011A_037	hypothetical protein	0	0	0	0	0	2456	0	0		2456	100	0	0	6
MH310933	21309	21314	G	> coding (277-282/468 nt)	ICP12011A_052	ribonuclease H	0	0	0	0	1	2366	1	0		2368	99.9155	0.0844595	0.000844595	6
MH310933	21671	21676	A	> coding (10-15/2040 nt)	ICP12011A_054	putative primase/helicase	0	0	0	0	2	2065	0	0		2067	99.9032	0.0967586	0.000967586	6
MH310933	24051	24056	A	> coding (335-340/2712 nt)	ICP12011A_055	DNA polymerase	0	0	0	0	0	2417	0	0		2417	100	0	0	6
MH310933	26070	26075	A	> coding (2354-2359/2712 nt)	ICP12011A_055	DNA polymerase	0	0	0	0	0	2360	0	0		2360	100	0	0	6
MH310933	26783	26788	A	> coding (307-312/819 nt)	ICP12011A_056	hypothetical protein	0	0	0	0	0	2688	0	0		2688	100	0	0	6
MH310933	27508	27513	A	>/> intergenic (+35/-100)	ICP12011A_057/ICP12011A_058	hypothetical protein/hypothetical protein	0	0	0	0	1	2460	0	0		2461	99.9594	0.0406339	0.000406339	6
MH310933	31583	31588	C	< coding (823-828/1068 nt)	ICP12011A_067	hypothetical protein	0	0	0	0	0	2105	0	0		2105	100	0	0	6
MH310933	31643	31648	A	< coding (763-768/1068 nt)	ICP12011A_067	hypothetical protein	0	0	0	0	2	2248	1	0		2251	99.8667	0.133274	0.00133274	6
MH310933	31712	31718	A	< coding (693-699/1068 nt)	ICP12011A_067	hypothetical protein	0	0	0	0	0	1	2145	0		2146	99.9534	0.0465983	0.000465983	7
MH310933	32116	32121	G	< coding (290-295/1068 nt)	ICP12011A_067	hypothetical protein	0	0	0	0	0	2758	0	0		2758	100	0	0	6
MH310933	32884	32889	T	< coding (674-679/786 nt)	ICP12011A_069	hypothetical protein	0	0	0	0	0	2208	0	0		2208	100	0	0	6
MH310933	33366	33371	T	< coding (192-197/786 nt)	ICP12011A_069	hypothetical protein	0	0	0	0	0	2372	0	0		2372	100	0	0	6
MH310933	38549	38554	C	< coding (831-836/978 nt)	ICP12011A_076	hypothetical protein	0	0	0	0	0	2212	3	0		2215	99.8646	0.13544	0.0013544	6
MH310933	42555	42561	A	< coding (423-429/543 nt)	ICP12011A_079	hypothetical protein	0	0	0	0	0	0	2368	0		2368	100	0	0	7
MH310933	42780	42785	T	< coding (199-204/543 nt)	ICP12011A_079	hypothetical protein	0	0	0	0	0	2157	0	0		2157	100	0	0	6
MH310933	43003	43008	A	</< intergenic (-20/+32)	ICP12011A_079/ICP12011A_080	hypothetical protein/hypothetical protein	0	0	0	0	0	2070	0	0		2070	100	0	0	6
MH310933	45267	45272	A	< coding (730-735/978 nt)	ICP12011A_082	hypothetical protein	0	0	0	0	0	2501	1	0		2502	99.96	0.039968	0.00039968	6
MH310933	46115	46120	T	< coding (301-306/420 nt)	ICP12011A_083	hypothetical protein	0	0	0	0	1	1935	0	0		1936	99.9483	0.0516529	0.000516529	6
MH310933	46986	46992	A	</< intergenic (-102/+653)	ICP12011A_084/csy4	hypothetical protein/Csy4	0	0	0	0	0	1	2179	0		2180	99.9541	0.0458716	0.000458716	7
MH310933	47143	47148	G	</< intergenic (-259/+497)	ICP12011A_084/csy4	hypothetical protein/Csy4	0	0	0	0	0	0	0	0		0	100	0	0	6
MH310933	49247	49252	T	< coding (559-564/747 nt)	csy2	Csy2	0	0	0	0	1	2128	0	0		2129	99.953	0.0469704	0.000469704	6
MH310933	50623	50628	T	< coding (2610-2615/2793 nt)	cas3	Cas3	0	0	0	0	0	1924	0	0		1924	100	0	0	6
MH310933	51766	51771	T	< coding (1467-1472/2793 nt)	cas3	Cas3	0	0	0	0	2	2237	1	0		2240	99.8661	0.133929	0.00133929	6
MH310933	52974	52979	T	< coding (259-264/2793 nt)	cas3	Cas3	0	0	0	0	2	2409	1	0		2412	99.8756	0.124378	0.00124378	6
MH310933	54099	54104	T	< coding (26-31/909 nt)	cas1	Cas1	0	0	0	0	2	2567	0	0		2569	99.9221	0.0778513	0.000778513	6
MH310933	55084	55089	A	>/> intergenic (+138/-237)	ICP12011A_091/ICP12011A_092	putative Rha protein/hypothetical protein	0	0	0	0	0	2206	0	0		2206	100	0	0	6
MH310933	55779	55784	T	> coding (454-459/501 nt)	ICP12011A_092	hypothetical protein	0	0	0	0	0	1970	0	0		1970	100	0	0	6
MH310933	66179	66184	A	> coding (1179-1184/2088 nt)	ICP12011A_114	anaerobic nucleoside diphosphate reductase	0	0	0	0	1	2036	0	0		2037	99.9509	0.0490918	0.000490918	6
MH310933	72568	72573	T	< coding (19-24/384 nt)	ICP12011A_122	hypothetical protein	0	0	0	0	0	2167	0	0		2167	100	0	0	6
MH310933	74214	74219	T	< coding (295-300/837 nt)	ICP12011A_124	hypothetical protein	0	0	0	0	0	2357	0	0		2357	100	0	0	6
MH310933	77261	77266	T	< coding (1105-1110/1431 nt)	ICP12011A_127	terminase large subunit	0	0	0	0	0	2262	0	0		2262	100	0	0	6
MH310933	77777	77782	T	< coding (589-594/1431 nt)	ICP12011A_127	terminase large subunit	0	0	0	0	0	1912	0	0		1912	100	0	0	6
MH310933	78287	78292	A	< coding (79-84/1431 nt)	ICP12011A_127	terminase large subunit	0	0	0	0	2	2275	0	0		2277	99.9122	0.0878349	0.000878349	6
MH310933	79832	79837	T	< coding (76-81/1191 nt)	ICP12011A_129	hypothetical protein	0	0	0	0	0	2717	0	0		2717	100	0	0	6
MH310933	82771	82776	A	< coding (466-471/549 nt)	ICP12011A_136	hypothetical protein	0	0	0	0	4	2627	0	0		2631	99.848	0.152033	0.00152033	6
MH310933	83941	83946	T	< coding (120-125/345 nt)	ICP12011A_138	hypothetical protein	0	0	0	0	2	1962	0	0		1964	99.8982	0.101833	0.00101833	6
MH310933	99446	99451	A	> coding (616-621/1560 nt)	ICP12011A_172	putative exodeoxyribonuclease	0	0	0	0	0	2633	0	0		2633	100	0	0	6
MH310933	101295	101300	A	> coding (144-149/666 nt)	ICP12011A_175	hypothetical protein	0	0	0	0	3	2374	0	0		2377	99.8738	0.12621	0.0012621	6
MH310933	111088	111093	A	> coding (445-450/1917 nt)	ICP12011A_200	intein-containing ribonucleoside triphosphate reductase alpha chain precursor	0	0	0	0	0	2391	0	0		2391	100	0	0	6
MH310933	112327	112332	A	> coding (1684-1689/1917 nt)	ICP12011A_200	intein-containing ribonucleoside triphosphate reductase alpha chain precursor	0	0	0	0	0	2443	0	0		2443	100	0	0	6
MH310933	112797	112802	A	> coding (298-303/1419 nt)	ICP12011A_201	hypothetical protein	0	0	0	0	0	2914	2	0		2916	99.9314	0.0685871	0.000685871	6
MH310933	113764	113769	A	> coding (1265-1270/1419 nt)	ICP12011A_201	hypothetical protein	0	0	0	0	0	2769	0	0		2769	100	0	0	6
MH310933	113956	113961	A	> coding (27-32/1353 nt)	ICP12011A_202	ribonucleoside diphosphate reductase, beta chain	0	0	0	0	0	2557	0	0		2557	100	0	0	6
MH310933	114331	114336	A	> coding (402-407/1353 nt)	ICP12011A_202	ribonucleoside diphosphate reductase, beta chain	0	0	0	0	0	2845	0	0		2845	100	0	0	6
MH310933	114606	114611	A	> coding (677-682/1353 nt)	ICP12011A_202	ribonucleoside diphosphate reductase, beta chain	0	0	0	0	0	2297	0	0		2297	100	0	0	6
MH310933	114854	114859	A	> coding (925-930/1353 nt)	ICP12011A_202	ribonucleoside diphosphate reductase, beta chain	0	0	0	0	0	2732	0	0		2732	100	0	0	6

### Sheet: ICP1_3
seq_id	start	end	repeat_base	gene_position	gene	gene_product	1-bp	2-bp	3-bp	4-bp	5-bp	6-bp	7-bp	8-bp		Total reads	Percent WT	Percent Mutant	Mutant Frequency	WT bp
MH310933	164	169	A	</> intergenic (-56/-1255)	ICP12011A_001/ICP12011A_002	hypothetical protein/hypothetical protein	0	0	0	0	0	4567	0	0		4567	100	0	0	6
MH310933	2213	2218	A	> coding (418-423/684 nt)	ICP12011A_004	hypothetical protein	0	0	0	0	1	2918	0	0		2919	99.9657	0.0342583	0.000342583	6
MH310933	2742	2747	A	> coding (267-272/369 nt)	ICP12011A_005	hypothetical protein	0	0	0	0	0	2585	0	0		2585	100	0	0	6
MH310933	4885	4890	T	< coding (4-9/285 nt)	ICP12011A_011	hypothetical protein	0	0	0	0	0	2177	0	0		2177	100	0	0	6
MH310933	7864	7869	A	< coding (134-139/351 nt)	ICP12011A_019	hypothetical protein	0	0	0	0	1	1820	0	0		1821	99.9451	0.0549149	0.000549149	6
MH310933	8361	8366	A	< coding (174-179/222 nt)	ICP12011A_020	hypothetical protein	0	0	0	0	6	2180	0	0		2186	99.7255	0.274474	0.00274474	6
MH310933	8772	8777	T	</> intergenic (-233/-150)	ICP12011A_020/ICP12011A_021	hypothetical protein/hypothetical protein	0	0	0	0	0	2417	0	0		2417	100	0	0	6
MH310933	9938	9944	A	</< intergenic (-205/+137)	ICP12011A_023/ICP12011A_024	hypothetical protein/hypothetical protein	0	0	0	0	0	1	2095	0		2096	99.9523	0.0477099	0.000477099	7
MH310933	11283	11288	T	< coding (11-16/996 nt)	ICP12011A_025	putative HNH homing endonuclease	0	0	0	0	0	2233	2	0		2235	99.9105	0.0894855	0.000894855	6
MH310933	13231	13236	T	< coding (24-29/285 nt)	ICP12011A_030	hypothetical protein	0	0	0	0	0	1906	0	0		1906	100	0	0	6
MH310933	15876	15881	A	< coding (148-153/582 nt)	ICP12011A_037	hypothetical protein	0	0	0	0	0	1992	0	0		1992	100	0	0	6
MH310933	21309	21314	G	> coding (277-282/468 nt)	ICP12011A_052	ribonuclease H	0	0	0	0	0	2120	0	0		2120	100	0	0	6
MH310933	21671	21676	A	> coding (10-15/2040 nt)	ICP12011A_054	putative primase/helicase	0	0	0	0	0	2009	1	0		2010	99.9502	0.0497512	0.000497512	6
MH310933	24051	24056	A	> coding (335-340/2712 nt)	ICP12011A_055	DNA polymerase	0	0	0	0	0	2426	0	0		2426	100	0	0	6
MH310933	26070	26075	A	> coding (2354-2359/2712 nt)	ICP12011A_055	DNA polymerase	0	0	0	0	0	2170	0	0		2170	100	0	0	6
MH310933	26783	26788	A	> coding (307-312/819 nt)	ICP12011A_056	hypothetical protein	0	0	0	0	0	2500	0	0		2500	100	0	0	6
MH310933	27508	27513	A	>/> intergenic (+35/-100)	ICP12011A_057/ICP12011A_058	hypothetical protein/hypothetical protein	0	0	0	0	0	2239	1	0		2240	99.9554	0.0446429	0.000446429	6
MH310933	31583	31588	C	< coding (823-828/1068 nt)	ICP12011A_067	hypothetical protein	0	0	0	0	0	2043	0	0		2043	100	0	0	6
MH310933	31643	31648	A	< coding (763-768/1068 nt)	ICP12011A_067	hypothetical protein	0	0	0	0	1	2258	0	0		2259	99.9557	0.0442674	0.000442674	6
MH310933	31712	31718	A	< coding (693-699/1068 nt)	ICP12011A_067	hypothetical protein	0	0	0	0	0	1	1964	0		1965	99.9491	0.0508906	0.000508906	7
MH310933	32116	32121	G	< coding (290-295/1068 nt)	ICP12011A_067	hypothetical protein	0	0	0	0	1	2629	0	0		2630	99.962	0.0380228	0.000380228	6
MH310933	32884	32889	T	< coding (674-679/786 nt)	ICP12011A_069	hypothetical protein	0	0	0	0	1	2211	0	0		2212	99.9548	0.045208	0.00045208	6
MH310933	33366	33371	T	< coding (192-197/786 nt)	ICP12011A_069	hypothetical protein	0	0	0	0	1	2182	0	0		2183	99.9542	0.0458085	0.000458085	6
MH310933	38549	38554	C	< coding (831-836/978 nt)	ICP12011A_076	hypothetical protein	0	0	0	0	0	2156	0	0		2156	100	0	0	6
MH310933	42555	42561	A	< coding (423-429/543 nt)	ICP12011A_079	hypothetical protein	0	0	0	0	0	1	2287	0		2288	99.9563	0.0437063	0.000437063	7
MH310933	42780	42785	T	< coding (199-204/543 nt)	ICP12011A_079	hypothetical protein	0	0	0	0	0	2165	1	0		2166	99.9538	0.0461681	0.000461681	6
MH310933	43003	43008	A	</< intergenic (-20/+32)	ICP12011A_079/ICP12011A_080	hypothetical protein/hypothetical protein	0	0	0	0	1	1954	0	0		1955	99.9488	0.0511509	0.000511509	6
MH310933	45267	45272	A	< coding (730-735/978 nt)	ICP12011A_082	hypothetical protein	0	0	0	0	0	2405	0	0		2405	100	0	0	6
MH310933	46115	46120	T	< coding (301-306/420 nt)	ICP12011A_083	hypothetical protein	0	0	0	0	0	1939	0	0		1939	100	0	0	6
MH310933	46986	46992	A	</< intergenic (-102/+653)	ICP12011A_084/csy4	hypothetical protein/Csy4	0	0	0	0	0	1	2172	2		2175	99.8621	0.137931	0.00137931	7
MH310933	47143	47148	G	</< intergenic (-259/+497)	ICP12011A_084/csy4	hypothetical protein/Csy4	0	0	0	0	0	0	0	0		0	100	0	0	6
MH310933	49247	49252	T	< coding (559-564/747 nt)	csy2	Csy2	0	0	0	0	0	1993	0	0		1993	100	0	0	6
MH310933	50623	50628	T	< coding (2610-2615/2793 nt)	cas3	Cas3	0	0	0	0	0	2027	0	0		2027	100	0	0	6
MH310933	51766	51771	T	< coding (1467-1472/2793 nt)	cas3	Cas3	0	0	0	0	0	2300	0	0		2300	100	0	0	6
MH310933	52974	52979	T	< coding (259-264/2793 nt)	cas3	Cas3	0	0	0	0	0	2130	1	0		2131	99.9531	0.0469263	0.000469263	6
MH310933	54099	54104	T	< coding (26-31/909 nt)	cas1	Cas1	0	0	0	0	1	2447	0	0		2448	99.9592	0.0408497	0.000408497	6
MH310933	55084	55089	A	>/> intergenic (+138/-237)	ICP12011A_091/ICP12011A_092	putative Rha protein/hypothetical protein	0	0	0	0	0	2215	0	0		2215	100	0	0	6
MH310933	55779	55784	T	> coding (454-459/501 nt)	ICP12011A_092	hypothetical protein	0	0	0	0	1	1980	2	0		1983	99.8487	0.151286	0.00151286	6
MH310933	66179	66184	A	> coding (1179-1184/2088 nt)	ICP12011A_114	anaerobic nucleoside diphosphate reductase	0	0	0	0	0	1924	0	0		1924	100	0	0	6
MH310933	72568	72573	T	< coding (19-24/384 nt)	ICP12011A_122	hypothetical protein	0	0	0	0	0	2045	0	0		2045	100	0	0	6
MH310933	74214	74219	T	< coding (295-300/837 nt)	ICP12011A_124	hypothetical protein	0	0	0	0	1	2283	0	0		2284	99.9562	0.0437828	0.000437828	6
MH310933	77261	77266	T	< coding (1105-1110/1431 nt)	ICP12011A_127	terminase large subunit	0	0	0	0	0	2173	0	0		2173	100	0	0	6
MH310933	77777	77782	T	< coding (589-594/1431 nt)	ICP12011A_127	terminase large subunit	0	0	0	0	0	1873	0	0		1873	100	0	0	6
MH310933	78287	78292	A	< coding (79-84/1431 nt)	ICP12011A_127	terminase large subunit	0	0	0	1	0	2375	0	0		2375	100	0	0	6
MH310933	79832	79837	T	< coding (76-81/1191 nt)	ICP12011A_129	hypothetical protein	0	0	0	0	1	2621	0	0		2622	99.9619	0.0381388	0.000381388	6
MH310933	82771	82776	A	< coding (466-471/549 nt)	ICP12011A_136	hypothetical protein	0	0	0	0	1	2415	0	0		2416	99.9586	0.0413907	0.000413907	6
MH310933	83941	83946	T	< coding (120-125/345 nt)	ICP12011A_138	hypothetical protein	0	0	0	0	0	1900	0	0		1900	100	0	0	6
MH310933	99446	99451	A	> coding (616-621/1560 nt)	ICP12011A_172	putative exodeoxyribonuclease	0	0	0	0	0	2299	0	0		2299	100	0	0	6
MH310933	101295	101300	A	> coding (144-149/666 nt)	ICP12011A_175	hypothetical protein	0	0	0	0	0	2076	0	0		2076	100	0	0	6
MH310933	111088	111093	A	> coding (445-450/1917 nt)	ICP12011A_200	intein-containing ribonucleoside triphosphate reductase alpha chain precursor	0	0	0	0	0	1922	0	0		1922	100	0	0	6
MH310933	112327	112332	A	> coding (1684-1689/1917 nt)	ICP12011A_200	intein-containing ribonucleoside triphosphate reductase alpha chain precursor	0	0	0	0	0	2021	0	0		2021	100	0	0	6
MH310933	112797	112802	A	> coding (298-303/1419 nt)	ICP12011A_201	hypothetical protein	0	0	0	0	3	2269	0	0		2272	99.868	0.132042	0.00132042	6
MH310933	113764	113769	A	> coding (1265-1270/1419 nt)	ICP12011A_201	hypothetical protein	0	0	0	0	0	2280	0	0		2280	100	0	0	6
MH310933	113956	113961	A	> coding (27-32/1353 nt)	ICP12011A_202	ribonucleoside diphosphate reductase, beta chain	0	0	0	0	0	2153	0	0		2153	100	0	0	6
MH310933	114331	114336	A	> coding (402-407/1353 nt)	ICP12011A_202	ribonucleoside diphosphate reductase, beta chain	0	0	0	0	0	2351	0	0		2351	100	0	0	6
MH310933	114606	114611	A	> coding (677-682/1353 nt)	ICP12011A_202	ribonucleoside diphosphate reductase, beta chain	0	0	0	0	0	1823	0	0		1823	100	0	0	6
MH310933	114854	114859	A	> coding (925-930/1353 nt)	ICP12011A_202	ribonucleoside diphosphate reductase, beta chain	0	0	0	0	0	2183	0	0		2183	100	0	0	6

### Sheet: ICP1_4
seq_id	start	end	repeat_base	gene_position	gene	gene_product	1-bp	2-bp	3-bp	4-bp	5-bp	6-bp	7-bp	8-bp		Total reads	Percent WT	Percent Mutant	Mutant Frequency	WT bp
MH310933	164	169	A	</> intergenic (-56/-1255)	ICP12011A_001/ICP12011A_002	hypothetical protein/hypothetical protein	0	0	0	0	0	4269	0	0		4269	100	0	0	6
MH310933	2213	2218	A	> coding (418-423/684 nt)	ICP12011A_004	hypothetical protein	0	0	0	0	1	2726	0	0		2727	99.9633	0.0366703	0.000366703	6
MH310933	2742	2747	A	> coding (267-272/369 nt)	ICP12011A_005	hypothetical protein	0	0	0	0	0	2464	1	0		2465	99.9594	0.040568	0.00040568	6
MH310933	4885	4890	T	< coding (4-9/285 nt)	ICP12011A_011	hypothetical protein	0	0	0	0	0	2028	0	0		2028	100	0	0	6
MH310933	7864	7869	A	< coding (134-139/351 nt)	ICP12011A_019	hypothetical protein	0	0	0	0	1	1752	1	0		1754	99.886	0.114025	0.00114025	6
MH310933	8361	8366	A	< coding (174-179/222 nt)	ICP12011A_020	hypothetical protein	0	0	0	0	0	1982	0	0		1982	100	0	0	6
MH310933	8772	8777	T	</> intergenic (-233/-150)	ICP12011A_020/ICP12011A_021	hypothetical protein/hypothetical protein	0	0	0	0	0	2102	0	0		2102	100	0	0	6
MH310933	9938	9944	A	</< intergenic (-205/+137)	ICP12011A_023/ICP12011A_024	hypothetical protein/hypothetical protein	0	0	0	0	0	0	1871	0		1871	100	0	0	7
MH310933	11283	11288	T	< coding (11-16/996 nt)	ICP12011A_025	putative HNH homing endonuclease	0	0	0	0	0	2043	0	0		2043	100	0	0	6
MH310933	13231	13236	T	< coding (24-29/285 nt)	ICP12011A_030	hypothetical protein	0	0	0	0	0	1813	0	0		1813	100	0	0	6
MH310933	15876	15881	A	< coding (148-153/582 nt)	ICP12011A_037	hypothetical protein	0	0	0	0	0	1792	0	0		1792	100	0	0	6
MH310933	21309	21314	G	> coding (277-282/468 nt)	ICP12011A_052	ribonuclease H	0	0	0	0	1	1944	1	0		1946	99.8972	0.102775	0.00102775	6
MH310933	21671	21676	A	> coding (10-15/2040 nt)	ICP12011A_054	putative primase/helicase	0	0	0	0	0	1774	0	0		1774	100	0	0	6
MH310933	24051	24056	A	> coding (335-340/2712 nt)	ICP12011A_055	DNA polymerase	0	0	0	0	0	2149	0	0		2149	100	0	0	6
MH310933	26070	26075	A	> coding (2354-2359/2712 nt)	ICP12011A_055	DNA polymerase	0	0	0	0	0	2072	0	0		2072	100	0	0	6
MH310933	26783	26788	A	> coding (307-312/819 nt)	ICP12011A_056	hypothetical protein	0	0	0	0	0	2257	1	0		2258	99.9557	0.044287	0.00044287	6
MH310933	27508	27513	A	>/> intergenic (+35/-100)	ICP12011A_057/ICP12011A_058	hypothetical protein/hypothetical protein	0	0	0	0	0	2129	0	0		2129	100	0	0	6
MH310933	31583	31588	C	< coding (823-828/1068 nt)	ICP12011A_067	hypothetical protein	0	0	0	0	0	1928	0	0		1928	100	0	0	6
MH310933	31643	31648	A	< coding (763-768/1068 nt)	ICP12011A_067	hypothetical protein	0	0	0	0	0	2080	0	0		2080	100	0	0	6
MH310933	31712	31718	A	< coding (693-699/1068 nt)	ICP12011A_067	hypothetical protein	0	0	0	0	0	1	1945	1		1947	99.8973	0.102722	0.00102722	7
MH310933	32116	32121	G	< coding (290-295/1068 nt)	ICP12011A_067	hypothetical protein	0	0	0	0	3	2413	3	0		2419	99.752	0.248036	0.00248036	6
MH310933	32884	32889	T	< coding (674-679/786 nt)	ICP12011A_069	hypothetical protein	0	0	0	0	0	2079	1	0		2080	99.9519	0.0480769	0.000480769	6
MH310933	33366	33371	T	< coding (192-197/786 nt)	ICP12011A_069	hypothetical protein	0	0	0	0	0	1950	0	0		1950	100	0	0	6
MH310933	38549	38554	C	< coding (831-836/978 nt)	ICP12011A_076	hypothetical protein	0	0	0	0	0	2027	0	0		2027	100	0	0	6
MH310933	42555	42561	A	< coding (423-429/543 nt)	ICP12011A_079	hypothetical protein	0	0	0	0	0	1	2193	0		2194	99.9544	0.0455789	0.000455789	7
MH310933	42780	42785	T	< coding (199-204/543 nt)	ICP12011A_079	hypothetical protein	0	0	0	0	0	1971	0	0		1971	100	0	0	6
MH310933	43003	43008	A	</< intergenic (-20/+32)	ICP12011A_079/ICP12011A_080	hypothetical protein/hypothetical protein	0	0	0	0	0	1739	0	0		1739	100	0	0	6
MH310933	45267	45272	A	< coding (730-735/978 nt)	ICP12011A_082	hypothetical protein	0	0	0	0	1	2381	0	0		2382	99.958	0.0419815	0.000419815	6
MH310933	46115	46120	T	< coding (301-306/420 nt)	ICP12011A_083	hypothetical protein	0	0	0	0	2	1890	0	0		1892	99.8943	0.105708	0.00105708	6
MH310933	46986	46992	A	</< intergenic (-102/+653)	ICP12011A_084/csy4	hypothetical protein/Csy4	0	0	0	0	0	1	2018	0		2019	99.9505	0.0495295	0.000495295	7
MH310933	47143	47148	G	</< intergenic (-259/+497)	ICP12011A_084/csy4	hypothetical protein/Csy4	0	0	0	0	0	0	0	0		0	100	0	0	6
MH310933	49247	49252	T	< coding (559-564/747 nt)	csy2	Csy2	0	0	0	0	0	1906	2	0		1908	99.8952	0.104822	0.00104822	6
MH310933	50623	50628	T	< coding (2610-2615/2793 nt)	cas3	Cas3	0	0	0	0	0	1905	0	0		1905	100	0	0	6
MH310933	51766	51771	T	< coding (1467-1472/2793 nt)	cas3	Cas3	0	0	0	0	2	2096	1	0		2099	99.8571	0.142925	0.00142925	6
MH310933	52974	52979	T	< coding (259-264/2793 nt)	cas3	Cas3	0	0	0	0	0	2021	3	0		2024	99.8518	0.148221	0.00148221	6
MH310933	54099	54104	T	< coding (26-31/909 nt)	cas1	Cas1	0	0	0	0	0	2211	0	0		2211	100	0	0	6
MH310933	55084	55089	A	>/> intergenic (+138/-237)	ICP12011A_091/ICP12011A_092	putative Rha protein/hypothetical protein	0	0	0	0	0	1950	0	0		1950	100	0	0	6
MH310933	55779	55784	T	> coding (454-459/501 nt)	ICP12011A_092	hypothetical protein	0	0	0	0	1	2021	0	0		2022	99.9505	0.049456	0.00049456	6
MH310933	66179	66184	A	> coding (1179-1184/2088 nt)	ICP12011A_114	anaerobic nucleoside diphosphate reductase	0	0	0	0	0	1798	2	0		1800	99.8889	0.111111	0.00111111	6
MH310933	72568	72573	T	< coding (19-24/384 nt)	ICP12011A_122	hypothetical protein	0	0	0	0	0	1979	0	0		1979	100	0	0	6
MH310933	74214	74219	T	< coding (295-300/837 nt)	ICP12011A_124	hypothetical protein	0	0	0	0	0	2062	0	0		2062	100	0	0	6
MH310933	77261	77266	T	< coding (1105-1110/1431 nt)	ICP12011A_127	terminase large subunit	0	0	0	0	0	2089	0	0		2089	100	0	0	6
MH310933	77777	77782	T	< coding (589-594/1431 nt)	ICP12011A_127	terminase large subunit	0	0	0	0	0	1783	0	0		1783	100	0	0	6
MH310933	78287	78292	A	< coding (79-84/1431 nt)	ICP12011A_127	terminase large subunit	0	0	0	0	1	2125	0	0		2126	99.953	0.0470367	0.000470367	6
MH310933	79832	79837	T	< coding (76-81/1191 nt)	ICP12011A_129	hypothetical protein	0	0	0	0	0	2537	3	0		2540	99.8819	0.11811	0.0011811	6
MH310933	82771	82776	A	< coding (466-471/549 nt)	ICP12011A_136	hypothetical protein	0	0	0	0	0	2187	0	0		2187	100	0	0	6
MH310933	83941	83946	T	< coding (120-125/345 nt)	ICP12011A_138	hypothetical protein	0	0	0	0	0	1860	0	0		1860	100	0	0	6
MH310933	99446	99451	A	> coding (616-621/1560 nt)	ICP12011A_172	putative exodeoxyribonuclease	0	0	0	0	0	2239	0	0		2239	100	0	0	6
MH310933	101295	101300	A	> coding (144-149/666 nt)	ICP12011A_175	hypothetical protein	0	0	0	0	3	1920	1	0		1924	99.7921	0.2079	0.002079	6
MH310933	111088	111093	A	> coding (445-450/1917 nt)	ICP12011A_200	intein-containing ribonucleoside triphosphate reductase alpha chain precursor	0	0	0	0	0	1763	0	0		1763	100	0	0	6
MH310933	112327	112332	A	> coding (1684-1689/1917 nt)	ICP12011A_200	intein-containing ribonucleoside triphosphate reductase alpha chain precursor	0	0	0	0	0	1967	0	0		1967	100	0	0	6
MH310933	112797	112802	A	> coding (298-303/1419 nt)	ICP12011A_201	hypothetical protein	0	0	0	0	0	2169	3	0		2172	99.8619	0.138122	0.00138122	6
MH310933	113764	113769	A	> coding (1265-1270/1419 nt)	ICP12011A_201	hypothetical protein	0	0	0	0	0	2086	0	0		2086	100	0	0	6
MH310933	113956	113961	A	> coding (27-32/1353 nt)	ICP12011A_202	ribonucleoside diphosphate reductase, beta chain	0	0	0	0	0	2045	1	0		2046	99.9511	0.0488759	0.000488759	6
MH310933	114331	114336	A	> coding (402-407/1353 nt)	ICP12011A_202	ribonucleoside diphosphate reductase, beta chain	0	0	0	0	0	2132	0	0		2132	100	0	0	6
MH310933	114606	114611	A	> coding (677-682/1353 nt)	ICP12011A_202	ribonucleoside diphosphate reductase, beta chain	0	0	0	0	0	1793	0	0		1793	100	0	0	6
MH310933	114854	114859	A	> coding (925-930/1353 nt)	ICP12011A_202	ribonucleoside diphosphate reductase, beta chain	0	0	0	0	0	2045	0	0		2045	100	0	0	6

### Sheet: ICP1_5
seq_id	start	end	repeat_base	gene_position	gene	gene_product	1-bp	2-bp	3-bp	4-bp	5-bp	6-bp	7-bp			Total reads	Percent WT	Percent Mutant	Mutant Frequency	WT bp
MH310933	164	169	A	</> intergenic (-56/-1255)	ICP12011A_001/ICP12011A_002	hypothetical protein/hypothetical protein	0	0	0	0	0	5031	3			5034	99.9404	0.0595948	0.000595948	6
MH310933	2213	2218	A	> coding (418-423/684 nt)	ICP12011A_004	hypothetical protein	0	0	0	0	0	3146	0			3146	100	0	0	6
MH310933	2742	2747	A	> coding (267-272/369 nt)	ICP12011A_005	hypothetical protein	0	0	0	0	0	2838	0			2838	100	0	0	6
MH310933	4885	4890	T	< coding (4-9/285 nt)	ICP12011A_011	hypothetical protein	0	0	0	0	0	2459	0			2459	100	0	0	6
MH310933	7864	7869	A	< coding (134-139/351 nt)	ICP12011A_019	hypothetical protein	0	0	0	0	1	2126	0			2127	99.953	0.0470146	0.000470146	6
MH310933	8361	8366	A	< coding (174-179/222 nt)	ICP12011A_020	hypothetical protein	0	0	0	0	0	2249	0			2249	100	0	0	6
MH310933	8772	8777	T	</> intergenic (-233/-150)	ICP12011A_020/ICP12011A_021	hypothetical protein/hypothetical protein	0	0	0	0	0	2507	0			2507	100	0	0	6
MH310933	9938	9944	A	</< intergenic (-205/+137)	ICP12011A_023/ICP12011A_024	hypothetical protein/hypothetical protein	0	0	0	0	0	1	2233			2234	99.9552	0.0447628	0.000447628	7
MH310933	11283	11288	T	< coding (11-16/996 nt)	ICP12011A_025	putative HNH homing endonuclease	0	0	0	0	1	2283	0			2284	99.9562	0.0437828	0.000437828	6
MH310933	13231	13236	T	< coding (24-29/285 nt)	ICP12011A_030	hypothetical protein	0	0	0	0	0	2072	0			2072	100	0	0	6
MH310933	15876	15881	A	< coding (148-153/582 nt)	ICP12011A_037	hypothetical protein	0	0	0	0	0	2029	0			2029	100	0	0	6
MH310933	21309	21314	G	> coding (277-282/468 nt)	ICP12011A_052	ribonuclease H	0	0	0	0	0	2263	0			2263	100	0	0	6
MH310933	21671	21676	A	> coding (10-15/2040 nt)	ICP12011A_054	putative primase/helicase	0	0	0	0	0	1923	0			1923	100	0	0	6
MH310933	24051	24056	A	> coding (335-340/2712 nt)	ICP12011A_055	DNA polymerase	0	0	0	0	0	2248	0			2248	100	0	0	6
MH310933	26070	26075	A	> coding (2354-2359/2712 nt)	ICP12011A_055	DNA polymerase	0	0	0	0	0	2236	0			2236	100	0	0	6
MH310933	26783	26788	A	> coding (307-312/819 nt)	ICP12011A_056	hypothetical protein	0	0	0	0	0	2549	0			2549	100	0	0	6
MH310933	27508	27513	A	>/> intergenic (+35/-100)	ICP12011A_057/ICP12011A_058	hypothetical protein/hypothetical protein	0	0	0	0	0	2190	0			2190	100	0	0	6
MH310933	31583	31588	C	< coding (823-828/1068 nt)	ICP12011A_067	hypothetical protein	0	0	0	0	1	2001	0			2002	99.95	0.04995	0.0004995	6
MH310933	31643	31648	A	< coding (763-768/1068 nt)	ICP12011A_067	hypothetical protein	0	0	0	0	0	2182	0			2182	100	0	0	6
MH310933	31712	31718	A	< coding (693-699/1068 nt)	ICP12011A_067	hypothetical protein	0	0	0	0	0	2	1977			1979	99.8989	0.101061	0.00101061	7
MH310933	32116	32121	G	< coding (290-295/1068 nt)	ICP12011A_067	hypothetical protein	0	0	0	0	4	2442	2			2448	99.7549	0.245098	0.00245098	6
MH310933	32884	32889	T	< coding (674-679/786 nt)	ICP12011A_069	hypothetical protein	0	0	0	0	0	2130	0			2130	100	0	0	6
MH310933	33366	33371	T	< coding (192-197/786 nt)	ICP12011A_069	hypothetical protein	0	0	0	0	0	2133	0			2133	100	0	0	6
MH310933	38549	38554	C	< coding (831-836/978 nt)	ICP12011A_076	hypothetical protein	0	0	0	0	0	2071	2			2073	99.9035	0.0964785	0.000964785	6
MH310933	42555	42561	A	< coding (423-429/543 nt)	ICP12011A_079	hypothetical protein	0	0	0	0	0	0	2127			2127	100	0	0	7
MH310933	42780	42785	T	< coding (199-204/543 nt)	ICP12011A_079	hypothetical protein	0	0	0	0	1	1999	0			2000	99.95	0.05	0.0005	6
MH310933	43003	43008	A	</< intergenic (-20/+32)	ICP12011A_079/ICP12011A_080	hypothetical protein/hypothetical protein	0	0	0	0	0	1891	2			1893	99.8943	0.105652	0.00105652	6
MH310933	45267	45272	A	< coding (730-735/978 nt)	ICP12011A_082	hypothetical protein	0	0	0	0	0	2275	0			2275	100	0	0	6
MH310933	46115	46120	T	< coding (301-306/420 nt)	ICP12011A_083	hypothetical protein	0	0	0	0	0	1917	0			1917	100	0	0	6
MH310933	46986	46992	A	</< intergenic (-102/+653)	ICP12011A_084/csy4	hypothetical protein/Csy4	0	0	0	0	0	2	2063			2065	99.9031	0.0968523	0.000968523	7
MH310933	47143	47148	G	</< intergenic (-259/+497)	ICP12011A_084/csy4	hypothetical protein/Csy4	0	0	0	0	0	0	0			0	100	0	0	6
MH310933	49247	49252	T	< coding (559-564/747 nt)	csy2	Csy2	0	0	0	0	0	1971	0			1971	100	0	0	6
MH310933	50623	50628	T	< coding (2610-2615/2793 nt)	cas3	Cas3	0	0	0	0	0	1913	0			1913	100	0	0	6
MH310933	51766	51771	T	< coding (1467-1472/2793 nt)	cas3	Cas3	0	0	0	0	0	2069	0			2069	100	0	0	6
MH310933	52974	52979	T	< coding (259-264/2793 nt)	cas3	Cas3	0	0	0	0	0	2133	0			2133	100	0	0	6
MH310933	54099	54104	T	< coding (26-31/909 nt)	cas1	Cas1	0	0	0	0	2	2418	0			2420	99.9174	0.0826446	0.000826446	6
MH310933	55084	55089	A	>/> intergenic (+138/-237)	ICP12011A_091/ICP12011A_092	putative Rha protein/hypothetical protein	0	0	0	0	0	2091	0			2091	100	0	0	6
MH310933	55779	55784	T	> coding (454-459/501 nt)	ICP12011A_092	hypothetical protein	0	0	0	0	1	1918	0			1919	99.9479	0.0521105	0.000521105	6
MH310933	66179	66184	A	> coding (1179-1184/2088 nt)	ICP12011A_114	anaerobic nucleoside diphosphate reductase	0	0	0	0	2	1833	0			1835	99.891	0.108992	0.00108992	6
MH310933	72568	72573	T	< coding (19-24/384 nt)	ICP12011A_122	hypothetical protein	0	0	0	0	0	2021	0			2021	100	0	0	6
MH310933	74214	74219	T	< coding (295-300/837 nt)	ICP12011A_124	hypothetical protein	0	0	0	0	0	2286	0			2286	100	0	0	6
MH310933	77261	77266	T	< coding (1105-1110/1431 nt)	ICP12011A_127	terminase large subunit	0	0	0	0	0	2014	1			2015	99.9504	0.0496278	0.000496278	6
MH310933	77777	77782	T	< coding (589-594/1431 nt)	ICP12011A_127	terminase large subunit	0	0	0	0	0	1751	0			1751	100	0	0	6
MH310933	78287	78292	A	< coding (79-84/1431 nt)	ICP12011A_127	terminase large subunit	0	0	0	0	2	2135	0			2137	99.9064	0.0935891	0.000935891	6
MH310933	79832	79837	T	< coding (76-81/1191 nt)	ICP12011A_129	hypothetical protein	0	0	0	0	2	2553	0			2555	99.9217	0.0782779	0.000782779	6
MH310933	82771	82776	A	< coding (466-471/549 nt)	ICP12011A_136	hypothetical protein	0	0	0	0	0	2433	0			2433	100	0	0	6
MH310933	83941	83946	T	< coding (120-125/345 nt)	ICP12011A_138	hypothetical protein	0	0	0	0	0	1839	0			1839	100	0	0	6
MH310933	99446	99451	A	> coding (616-621/1560 nt)	ICP12011A_172	putative exodeoxyribonuclease	0	0	0	0	0	2444	0			2444	100	0	0	6
MH310933	101295	101300	A	> coding (144-149/666 nt)	ICP12011A_175	hypothetical protein	0	0	0	0	0	2191	1			2192	99.9544	0.0456204	0.000456204	6
MH310933	111088	111093	A	> coding (445-450/1917 nt)	ICP12011A_200	intein-containing ribonucleoside triphosphate reductase alpha chain precursor	0	0	0	0	0	1951	0			1951	100	0	0	6
MH310933	112327	112332	A	> coding (1684-1689/1917 nt)	ICP12011A_200	intein-containing ribonucleoside triphosphate reductase alpha chain precursor	0	0	0	0	0	2128	0			2128	100	0	0	6
MH310933	112797	112802	A	> coding (298-303/1419 nt)	ICP12011A_201	hypothetical protein	0	0	0	0	0	2424	0			2424	100	0	0	6
MH310933	113764	113769	A	> coding (1265-1270/1419 nt)	ICP12011A_201	hypothetical protein	0	0	0	0	0	2390	0			2390	100	0	0	6
MH310933	113956	113961	A	> coding (27-32/1353 nt)	ICP12011A_202	ribonucleoside diphosphate reductase, beta chain	0	0	0	0	0	2316	0			2316	100	0	0	6
MH310933	114331	114336	A	> coding (402-407/1353 nt)	ICP12011A_202	ribonucleoside diphosphate reductase, beta chain	0	0	0	0	0	2451	0			2451	100	0	0	6
MH310933	114606	114611	A	> coding (677-682/1353 nt)	ICP12011A_202	ribonucleoside diphosphate reductase, beta chain	0	0	0	0	1	2097	0			2098	99.9523	0.0476644	0.000476644	6
MH310933	114854	114859	A	> coding (925-930/1353 nt)	ICP12011A_202	ribonucleoside diphosphate reductase, beta chain	0	0	0	0	0	2370	0			2370	100	0	0	6
