## Supplemental Table 11 for "Phages use contingency loci as a bet-hedging strategy"

### Sheet: ICP2_1
Wildtype T7 SSR ≥6 Illumina whole genome sequencing reads
seq_id	start	end	repeat_base	gene_position	gene	gene_product	1-bp	2-bp	3-bp	4-bp	5-bp	6-bp	7-bp		Total reads	Percent WT	Percent Mutant	Mutant Frequency	WT bp
NC_015158	16776	16781	T	< coding (203-208/240 nt)	18	hypothetical protein	0	0	0	0	0	5757	0		5757	100	0	0	6
NC_015158	32562	32567	A	> coding (543-548/786 nt)	38	hypothetical protein	0	0	0	0	0	5642	1		5643	99.9823	0.0177211	0.000177211	6
NC_015158	39237	39242	A	> coding (386-391/1260 nt)	49	AAA family ATPase	0	0	0	0	0	4512	0		4512	100	0	0	6

### Sheet: ICP2_2
seq_id	start	end	repeat_base	gene_position	gene	gene_product	1-bp	2-bp	3-bp	4-bp	5-bp	6-bp	7-bp		Total reads	Percent WT	Percent Mutant	Mutant Frequency	WT bp
NC_015158	16776	16781	T	< coding (203-208/240 nt)	18	hypothetical protein	0	0	0	0	0	6476	0		6476	100	0	0	6
NC_015158	32562	32567	A	> coding (543-548/786 nt)	38	hypothetical protein	0	0	0	0	0	6351	1		6352	99.9843	0.0157431	0.000157431	6
NC_015158	39237	39242	A	> coding (386-391/1260 nt)	49	AAA family ATPase	0	0	0	0	0	5760	3		5763	99.9479	0.0520562	0.000520562	6

### Sheet: ICP2_3
seq_id	start	end	repeat_base	gene_position	gene	gene_product	1-bp	2-bp	3-bp	4-bp	5-bp	6-bp		Total reads	Percent WT	Percent Mutant	Mutant Frequency	WT bp
NC_015158	16776	16781	T	< coding (203-208/240 nt)	18	hypothetical protein	0	0	0	0	2	6197		6199	99.9677	0.0322633	0.000322633	6
NC_015158	32562	32567	A	> coding (543-548/786 nt)	38	hypothetical protein	0	0	0	0	0	6159		6159	100	0	0	6
NC_015158	39237	39242	A	> coding (386-391/1260 nt)	49	AAA family ATPase	0	0	0	0	0	5553		5553	100	0	0	6

### Sheet: ICP2_4
seq_id	start	end	repeat_base	gene_position	gene	gene_product	1-bp	2-bp	3-bp	4-bp	5-bp	6-bp		Total reads	Percent WT	Percent Mutant	Mutant Frequency	WT bp
NC_015158	16776	16781	T	< coding (203-208/240 nt)	18	hypothetical protein	0	0	0	0	0	5770		5770	100	0	0	6
NC_015158	32562	32567	A	> coding (543-548/786 nt)	38	hypothetical protein	0	0	0	0	4	6099		6103	99.9345	0.0655415	0.000655415	6
NC_015158	39237	39242	A	> coding (386-391/1260 nt)	49	AAA family ATPase	0	0	0	0	1	5395		5396	99.9815	0.0185322	0.000185322	6

### Sheet: ICP2_5
seq_id	start	end	repeat_base	gene_position	gene	gene_product	1-bp	2-bp	3-bp	4-bp	5-bp	6-bp	7-bp		Total reads	Percent WT	Percent Mutant	Mutant Frequency	WT bp
NC_015158	16776	16781	T	< coding (203-208/240 nt)	18	hypothetical protein	0	0	0	0	0	6714	1		6715	99.9851	0.014892	0.00014892	6
NC_015158	32562	32567	A	> coding (543-548/786 nt)	38	hypothetical protein	0	0	0	0	3	6803	0		6806	99.9559	0.0440788	0.000440788	6
NC_015158	39237	39242	A	> coding (386-391/1260 nt)	49	AAA family ATPase	0	0	0	0	0	6297	0		6297	100	0	0	6
